# Chemically induced cell plasticity enables the generation of high-fidelity embryo model

**DOI:** 10.1101/2024.06.20.598030

**Authors:** Huanhuan Li, Jiahui Huang, Wei Guan, Jinyi Wu, Haiping Luo, Litao Chang, Haiyong Zhao, Chuanxin Chen, Yake Gao, Jian Zhang, José C. R. Silva

## Abstract

Embryo models open exciting opportunities for improving our understanding of development and advancing medicine. However, current models depend on intricate procedures and the integration of separately generated cell types. Here, we aimed to establish a chemical-only strategy to induce cellular plasticity and generate embryo founder-like cells. Within 60 hours, chemical-induced pluripotent stem cells activated early lineage specifiers, *Cdx2* and *Gata6*, while maintaining *Oct4/ Pou5f1* expression. Following a second 36-hour chemical treatment, founder-like cells developed into all blastocyst fates and self-assembled into embryo-like structures. These progressed into high-fidelity late-streak gastrulation stages within 4.5 days, displaying primitive streak formation via epithelial-to-mesenchymal transition, along with germ-layer tissues, amnion, and ectoplacental cone. Fate trajectories and molecular signatures from founder-like cells to chemically-induced embryo model (ci-MO) were defined, revealing remarkable similarity up to Embryonic day (E) 7.5 embryo. Summarily, ci-MO offers a straightforward, rapid, small-molecule-only, and high-fidelity approach to study embryonic development and cell fate specification.

**Highlights:**

- Generation of a direct, efficient, and sophisticated chemically induced embryo model (ci-MO)
- Two-pulse chemical induction reprograms ESCs into founder-like cells capable of developing all embryo fates
- Gastrulating ci-MOs display high morphological and molecular accuracy
- ci-MOs reconstruct embryo developmental trajectories
