## Supplementary material for "Chemically induced cell plasticity enables the generation of high-fidelity embryo model": Table S1

### Sheet: Sheet1
Table S1. Conserverd genes between E4.5 blastocysts and 96 h cells, related to Figure 2H
EPI Lineage Conserverd Genes Between E4.5 Blastocysts and 96h-Cells (cut-off: max_pval<0.05 AND log2FC>0.8)
gene	EPI.E4.5_p_val	EPI.E4.5_avg_log2FC	EPI.E4.5_pct.1	EPI.E4.5_pct.2	EPI.E4.5_p_val_adj	EPI.K4_96_p_val	EPI.K4_96_avg_log2FC	EPI.K4_96_pct.1	EPI.K4_96_pct.2	EPI.K4_96_p_val_adj	EPI.max_pval	EPI.minimump_p_val
Mkrn1	2.68897e-26	1.94659	1	0.984	1.02323e-21	1.02932e-64	1.86656	1	0.892	3.91689e-60	2.68897e-26	2.05865e-64
Tdgf1	1.94622e-34	3.12616	1	0.224	7.40593e-30	2.09322e-62	1.74515	0.91	0.193	7.96535e-58	1.94622e-34	4.18645e-62
Ptma	4.05577e-23	0.870192	1	1	1.54334e-18	2.91367e-59	0.843019	1	1	1.10874e-54	4.05577e-23	5.82734e-59
Hells	1.03985e-24	1.69533	1	0.945	3.95693e-20	7.77529e-53	1.20587	0.997	0.887	2.95873e-48	1.03985e-24	1.55506e-52
Dppa5a	3.04073e-23	1.12286	1	1	1.15709e-18	9.8908e-53	1.54559	1	0.986	3.76375e-48	3.04073e-23	1.97816e-52
Pou5f1	3.91142e-25	1.8839	1	0.891	1.48841e-20	4.69636e-52	1.42071	0.986	0.745	1.7871e-47	3.91142e-25	9.39271e-52
Cbx1	1.63094e-24	1.52253	1	0.989	6.20621e-20	1.08201e-50	1.07017	0.993	0.953	4.11737e-46	1.63094e-24	2.16402e-50
Fgf4	8.02214e-37	0.870585	0.796	0.016	3.05266e-32	1.86792e-46	1.05138	0.757	0.108	7.10801e-42	8.02214e-37	3.73585e-46
Tle4	8.61068e-27	1.81078	1	0.601	3.27662e-22	2.00659e-44	1.31768	0.969	0.623	7.63568e-40	8.61068e-27	4.01318e-44
ENSMUSG00000115801	3.54582e-08	0.845659	1	0.995	0.00134929	1.38537e-43	1.55682	0.99	0.882	5.27175e-39	3.54582e-08	2.77074e-43
Sinhcaf	2.18963e-18	0.918519	0.959	0.781	8.3322e-14	3.13922e-43	1.18984	0.924	0.571	1.19457e-38	2.18963e-18	6.27844e-43
Slc7a3	2.79269e-37	2.09165	1	0.158	1.0627e-32	5.86154e-43	1.00723	0.726	0.118	2.23049e-38	2.79269e-37	1.17231e-42
Platr10	3.59492e-20	0.988877	0.918	0.443	1.36798e-15	5.13458e-42	0.912921	0.747	0.132	1.95386e-37	3.59492e-20	1.02692e-41
Akr1b3	2.87607e-14	1.04411	0.98	0.836	1.09443e-09	6.87268e-42	0.999953	0.958	0.745	2.61526e-37	2.87607e-14	1.37454e-41
Morc1	2.2218e-41	1.28489	0.939	0.049	8.45462e-37	1.87431e-32	0.813993	0.597	0.075	7.13231e-28	1.87431e-32	4.4436e-41
Utf1	2.04018e-19	1.11366	1	0.984	7.7635e-15	4.06213e-40	1.17639	0.955	0.75	1.54576e-35	2.04018e-19	8.12426e-40
Gsta4	2.26874e-24	1.79206	1	0.689	8.63325e-20	5.3844e-40	1.07927	0.934	0.594	2.04893e-35	2.26874e-24	1.07688e-39
Rbmxl2	2.02786e-16	0.429264	0.694	0.148	7.71661e-12	7.81358e-40	1.06765	0.958	0.571	2.9733e-35	2.02786e-16	1.56272e-39
Rif1	1.09473e-23	1.24661	1	0.934	4.16577e-19	1.10028e-39	1.00196	0.99	0.811	4.18689e-35	1.09473e-23	2.20056e-39
Lef1	2.39533e-39	1.39958	0.959	0.082	9.11493e-35	1.19767e-19	0.662856	0.406	0.052	4.55749e-15	1.19767e-19	4.79065e-39
Chchd10	4.86913e-22	1.31482	1	0.984	1.85285e-17	4.74748e-39	1.04669	0.965	0.788	1.80656e-34	4.86913e-22	9.49496e-39
Nasp	8.60527e-16	0.829156	1	0.984	3.27456e-11	7.36477e-39	0.739016	1	0.986	2.80251e-34	8.60527e-16	1.47295e-38
Mylpf	3.09165e-27	2.88197	1	0.689	1.17647e-22	8.50071e-39	1.24319	0.861	0.392	3.23477e-34	3.09165e-27	1.70014e-38
L1td1	2.67456e-21	1.42843	0.98	0.891	1.01775e-16	1.32051e-38	1.225	0.962	0.745	5.02495e-34	2.67456e-21	2.64103e-38
Phc1	3.4466e-30	1.54277	0.959	0.246	1.31154e-25	1.37864e-38	1.0632	0.819	0.288	5.24614e-34	3.4466e-30	2.75728e-38
Igfbp2	2.07729e-35	2.54965	0.98	0.169	7.90473e-31	2.45129e-38	1.09629	0.844	0.283	9.32788e-34	2.07729e-35	4.90257e-38
Rarg	1.81737e-37	0.976463	0.878	0.044	6.91562e-33	4.58456e-33	0.621097	0.59	0.061	1.74456e-28	4.58456e-33	3.63473e-37
Gm46332	4.9748e-37	2.20724	1	0.164	1.89306e-32	1.00798e-18	0.511794	0.448	0.09	3.83568e-14	1.00798e-18	9.9496e-37
Pou3f1	3.86161e-14	0.810078	0.694	0.18	1.46946e-09	6.31764e-37	1.60697	0.795	0.316	2.40405e-32	3.86161e-14	1.26353e-36
Dpy30	4.96419e-26	1.48814	1	0.967	1.88902e-21	8.02116e-37	0.939624	0.993	0.986	3.05229e-32	4.96419e-26	1.60423e-36
Tet1	1.73779e-16	1.20226	0.959	0.732	6.61282e-12	1.71365e-36	1.08605	0.958	0.684	6.52095e-32	1.73779e-16	3.4273e-36
Tcea3	2.09721e-36	1.04686	0.837	0.038	7.98051e-32	5.81251e-34	0.791065	0.785	0.245	2.21183e-29	5.81251e-34	4.19442e-36
Smim40	2.43674e-29	0.812158	0.857	0.109	9.27253e-25	2.24617e-36	0.87595	0.788	0.241	8.54736e-32	2.43674e-29	4.49234e-36
Trim28	1.07504e-23	1.35348	1	0.967	4.09084e-19	3.6087e-36	0.88229	0.976	0.877	1.37322e-31	1.07504e-23	7.21741e-36
Sms	4.17294e-25	2.41621	1	0.814	1.58793e-20	1.23344e-35	0.960462	0.941	0.58	4.69362e-31	4.17294e-25	2.46689e-35
Jarid2	2.59653e-22	1.58094	0.98	0.831	9.88058e-18	3.28994e-35	1.09594	0.993	0.825	1.25192e-30	2.59653e-22	6.57989e-35
Zfp979	1.04743e-16	0.989593	0.939	0.607	3.9858e-12	9.65054e-35	0.841807	0.847	0.377	3.67232e-30	1.04743e-16	1.93011e-34
Myrf	1.00221e-34	0.891646	0.837	0.044	3.81373e-30	1.50999e-15	0.259613	0.323	0.033	5.74598e-11	1.50999e-15	2.00443e-34
Prdx1	3.72841e-20	1.04746	1	1	1.41877e-15	1.66295e-34	0.599852	1	1	6.32803e-30	3.72841e-20	3.3259e-34
Otx2	1.84737e-34	1.46708	0.918	0.098	7.02979e-30	7.37336e-20	0.519397	0.472	0.09	2.80579e-15	7.37336e-20	3.69474e-34
Myo10	2.64264e-12	0.565898	0.878	0.514	1.0056e-07	2.46148e-34	0.999328	0.854	0.392	9.36667e-30	2.64264e-12	4.92296e-34
G3bp2	2.32554e-19	1.06442	1	0.978	8.84936e-15	3.02213e-34	0.901376	0.99	0.995	1.15001e-29	2.32554e-19	6.04426e-34
Cacybp	2.58067e-16	0.908137	1	0.984	9.82021e-12	2.32811e-32	0.707994	0.997	0.976	8.85914e-28	2.58067e-16	4.65621e-32
Trp53	6.36935e-23	1.06342	1	0.743	2.42373e-18	5.63103e-32	0.732	0.979	0.92	2.14278e-27	6.36935e-23	1.12621e-31
Rbpms2	3.40279e-16	0.844048	0.959	0.798	1.29486e-11	6.69193e-32	0.956269	0.972	0.764	2.54648e-27	3.40279e-16	1.33839e-31
Prps1	8.52023e-18	0.846232	0.918	0.454	3.2422e-13	1.4811e-31	0.70974	0.788	0.307	5.63602e-27	8.52023e-18	2.96219e-31
Rasgrp2	6.27922e-29	1.19347	0.837	0.104	2.38943e-24	3.82592e-31	0.803296	0.67	0.16	1.45588e-26	6.27922e-29	7.65183e-31
Septin1	5.04961e-31	1.59567	0.98	0.279	1.92153e-26	5.31376e-28	0.958024	0.719	0.278	2.02204e-23	5.31376e-28	1.00992e-30
Pnp	4.8604e-08	0.457766	0.837	0.574	0.00184953	1.0847e-30	0.886513	0.948	0.693	4.1276e-26	4.8604e-08	2.1694e-30
1190005I06Rik	9.16362e-30	1.0538	0.918	0.186	3.48703e-25	1.20789e-15	0.426937	0.455	0.123	4.59639e-11	1.20789e-15	1.83272e-29
Gdf3	1.01569e-29	1.13716	0.898	0.148	3.86499e-25	3.18959e-16	0.358001	0.462	0.118	1.21373e-11	3.18959e-16	2.03137e-29
Rcc2	1.29786e-21	1.19028	0.98	0.814	4.93874e-17	2.44739e-29	0.693917	0.983	0.825	9.31306e-25	1.29786e-21	4.89478e-29
Cth	3.58085e-29	0.99497	0.837	0.104	1.36262e-24	9.15662e-19	0.48175	0.76	0.349	3.48437e-14	9.15662e-19	7.1617e-29
Platr3	1.19684e-13	0.54697	0.735	0.213	4.55432e-09	3.7013e-29	0.828077	0.736	0.255	1.40846e-24	1.19684e-13	7.40261e-29
Kdm5b	3.63264e-22	1.4599	0.939	0.596	1.38233e-17	3.71382e-29	0.731531	0.955	0.665	1.41322e-24	3.63264e-22	7.42764e-29
Apobec3	4.25988e-29	1.07211	0.878	0.148	1.62101e-24	4.14672e-20	0.433493	0.528	0.137	1.57795e-15	4.14672e-20	8.51977e-29
Socs2	4.35688e-21	1.11687	0.857	0.29	1.65792e-16	1.90666e-28	0.762029	0.708	0.203	7.25541e-24	4.35688e-21	3.81332e-28
Rest	6.60325e-16	0.907951	0.98	0.776	2.51273e-11	2.63998e-28	0.874564	0.917	0.613	1.00459e-23	6.60325e-16	5.27996e-28
Ifitm2	2.92627e-28	1.87543	1	0.475	1.11354e-23	4.52356e-09	0.403663	0.976	0.915	0.000172135	4.52356e-09	5.85255e-28
Zfp428	1.6817e-27	2.10801	0.98	0.459	6.39938e-23	2.21346e-13	0.442627	0.677	0.406	8.42287e-09	2.21346e-13	3.3634e-27
Ccnd1	4.60189e-27	1.05672	0.857	0.137	1.75116e-22	6.83357e-14	0.489923	0.542	0.198	2.60038e-09	6.83357e-14	9.20379e-27
Fn1	6.76111e-27	1.45276	1	0.437	2.57281e-22	1.09014e-15	0.386531	0.649	0.259	4.14833e-11	1.09014e-15	1.35222e-26
Sox2	7.68498e-27	1.14888	0.796	0.104	2.92437e-22	7.31779e-26	0.947383	0.819	0.344	2.78464e-21	7.31779e-26	1.537e-26
Etv5	2.0022e-25	1.22355	0.98	0.426	7.61898e-21	2.74088e-23	0.536761	0.764	0.33	1.04299e-18	2.74088e-23	4.0044e-25
Eif4ebp1	1.59845e-24	1.59609	1	0.88	6.08256e-20	4.78008e-25	0.667439	0.983	0.858	1.81896e-20	1.59845e-24	9.56016e-25
Sap30	7.5765e-25	0.999307	0.939	0.344	2.88309e-20	9.84802e-22	0.634227	0.781	0.415	3.74747e-17	9.84802e-22	1.5153e-24
Dut	2.46748e-14	0.831072	1	0.962	9.38949e-10	2.05659e-24	0.635093	1	0.976	7.82595e-20	2.46748e-14	4.11319e-24
Ooep	2.45229e-15	0.963431	0.959	0.71	9.33168e-11	3.09944e-24	0.873233	0.757	0.33	1.17943e-19	2.45229e-15	6.19889e-24
Hsf2bp	3.1854e-24	1.15924	1	0.475	1.21214e-19	3.27318e-12	0.324458	0.438	0.146	1.24554e-07	3.27318e-12	6.37081e-24
Pim2	7.70171e-18	1.1468	0.816	0.344	2.93073e-13	3.41422e-24	0.702689	0.59	0.16	1.29921e-19	7.70171e-18	6.82843e-24
Snrpn	5.09645e-24	1.53907	0.939	0.437	1.93935e-19	8.79882e-19	0.584474	0.767	0.425	3.34821e-14	8.79882e-19	1.01929e-23
Mtss1	7.7128e-24	0.819589	0.898	0.202	2.93495e-19	9.52911e-16	0.449529	0.667	0.307	3.62611e-11	9.52911e-16	1.54256e-23
Pmm1	1.0031e-23	1.53454	0.98	0.678	3.81711e-19	8.21386e-11	0.389635	0.944	0.764	3.12562e-06	8.21386e-11	2.00621e-23
Kdm2b	4.14172e-23	1.30655	1	0.749	1.57605e-18	3.23745e-22	0.661488	0.743	0.358	1.23195e-17	3.23745e-22	8.28345e-23
Hmces	2.31832e-22	1.12909	0.959	0.448	8.82189e-18	3.96882e-08	0.302527	0.559	0.311	0.00151025	3.96882e-08	4.63663e-22
Mrps24	6.94501e-17	0.975772	0.98	0.934	2.64278e-12	2.64444e-22	0.677762	0.955	0.811	1.00629e-17	6.94501e-17	5.28889e-22
Cdca7	3.6761e-17	0.897075	0.939	0.639	1.39887e-12	2.74422e-22	0.621178	0.785	0.42	1.04426e-17	3.6761e-17	5.48844e-22
Dnmt3a	0.000575852	0.462299	0.959	0.896	1	2.08195e-21	0.877371	0.844	0.585	7.92246e-17	0.000575852	4.16391e-21
Ctbp2	5.67688e-19	1.10373	0.939	0.683	2.16022e-14	2.41096e-21	0.605065	0.767	0.429	9.17442e-17	5.67688e-19	4.82192e-21
Bcat2	5.18201e-21	1.25989	0.898	0.486	1.97191e-16	1.53452e-09	0.327161	0.601	0.354	5.8393e-05	1.53452e-09	1.0364e-20
Enah	1.12598e-18	1.03101	1	0.869	4.2847e-14	1.07074e-20	0.746355	0.896	0.656	4.07447e-16	1.12598e-18	2.14147e-20
Setx	1.25097e-20	1.21642	0.98	0.727	4.76033e-16	2.60243e-09	0.379257	0.795	0.561	9.90302e-05	2.60243e-09	2.50195e-20
Parp1	1.58886e-20	1.07179	1	0.956	6.0461e-16	2.85325e-19	0.576435	0.969	0.863	1.08575e-14	2.85325e-19	3.17773e-20
Psmb10	3.04026e-20	0.915685	0.918	0.432	1.15691e-15	1.26143e-08	0.304263	0.639	0.392	0.000480013	1.26143e-08	6.08052e-20
Spp1	1.75671e-16	1.17883	0.878	0.355	6.68482e-12	2.14014e-19	0.768731	0.823	0.514	8.14388e-15	1.75671e-16	4.28028e-19
Stmn1	2.11127e-12	0.822085	0.98	0.891	8.03401e-08	8.07238e-19	0.591622	0.976	0.887	3.07178e-14	2.11127e-12	1.61448e-18
Pdhb	2.17723e-18	0.998121	1	0.951	8.285e-14	3.61172e-08	0.341373	0.931	0.821	0.00137437	3.61172e-08	4.35445e-18
1810037I17Rik	2.74399e-18	1.24155	0.98	0.945	1.04417e-13	2.35577e-11	0.385388	0.993	0.976	8.96442e-07	2.35577e-11	5.48798e-18
Gm49504	3.40069e-18	0.970797	0.878	0.29	1.29407e-13	9.75352e-07	0.266196	0.382	0.184	0.0371151	9.75352e-07	6.80138e-18
Dctpp1	3.78004e-18	0.873179	1	0.967	1.43842e-13	6.21078e-18	0.525229	0.972	0.887	2.36339e-13	6.21078e-18	7.56008e-18
Bst2	4.56419e-18	0.970315	0.878	0.432	1.73681e-13	8.52339e-15	0.495854	0.806	0.481	3.24341e-10	8.52339e-15	9.12838e-18
Stmn2	1.00465e-14	0.842802	0.837	0.328	3.82299e-10	4.5988e-18	0.648848	0.858	0.472	1.74998e-13	1.00465e-14	9.1976e-18
Zfp980	6.53605e-18	1.05339	0.898	0.366	2.48716e-13	1.85805e-17	0.405226	0.514	0.151	7.07045e-13	1.85805e-17	1.30721e-17
Tfdp2	6.92798e-18	0.800395	0.878	0.399	2.6363e-13	2.74321e-16	0.534258	0.733	0.41	1.04388e-11	2.74321e-16	1.3856e-17
Tuba4a	1.2935e-17	0.800474	0.959	0.596	4.92215e-13	1.90181e-13	0.357893	0.517	0.203	7.23694e-09	1.90181e-13	2.587e-17
Mybl2	2.06174e-13	0.839365	0.959	0.858	7.84555e-09	1.34308e-17	0.613039	0.812	0.476	5.11082e-13	2.06174e-13	2.68616e-17
Dnajc8	1.47118e-17	0.810825	1	0.978	5.59828e-13	5.58744e-16	0.436055	0.99	0.948	2.12619e-11	5.58744e-16	2.94236e-17
Uhrf1	2.90271e-17	0.896725	0.98	0.814	1.10457e-12	7.08007e-09	0.374173	0.896	0.75	0.000269418	7.08007e-09	5.80541e-17
E2f4	8.66355e-17	0.890713	0.939	0.858	3.29674e-12	2.98293e-10	0.364962	0.823	0.618	1.13509e-05	2.98293e-10	1.73271e-16
Adprh	4.95482e-16	0.829948	0.939	0.76	1.88546e-11	5.04311e-11	0.478436	0.917	0.807	1.91905e-06	5.04311e-11	9.90964e-16
Rpl39l	6.7462e-10	0.886093	0.959	0.902	2.56713e-05	5.91368e-16	0.795856	0.417	0.09	2.25033e-11	6.7462e-10	1.18274e-15
Nedd4	6.55121e-16	0.937564	0.939	0.749	2.49293e-11	1.30877e-07	0.308601	0.986	0.939	0.00498028	1.30877e-07	1.31024e-15
G2e3	7.96045e-16	0.897402	0.939	0.519	3.02919e-11	1.30878e-05	0.288502	0.642	0.509	0.498029	1.30878e-05	1.59209e-15
Plk4	2.56919e-08	0.872884	1	0.902	0.000977654	1.0204e-15	0.709455	0.882	0.675	3.88292e-11	2.56919e-08	2.04079e-15
Mt2	1.4441e-15	1.64707	1	0.918	5.49523e-11	1.47046e-12	0.380642	0.99	0.849	5.59554e-08	1.47046e-12	2.8882e-15
Dppa4	7.73566e-14	0.826892	0.918	0.787	2.94365e-09	2.58828e-15	0.536701	0.903	0.698	9.84917e-11	7.73566e-14	5.17656e-15
Gm8935	1.49891e-14	0.825159	0.776	0.295	5.70381e-10	1.22188e-12	0.273051	0.438	0.142	4.64961e-08	1.22188e-12	2.99783e-14
Syce2	2.13892e-14	0.878434	0.939	0.705	8.13922e-10	3.07731e-14	0.484791	0.917	0.774	1.17101e-09	3.07731e-14	4.27783e-14
Ywhaq	3.14239e-14	0.813584	1	0.995	1.19577e-09	1.62551e-13	0.384481	0.99	0.943	6.18556e-09	1.62551e-13	6.28477e-14
Trap1a	1.0582e-12	0.978148	0.939	0.82	4.02678e-08	7.55465e-07	0.256558	0.993	0.948	0.0287477	7.55465e-07	2.1164e-12
Tdh	6.15278e-11	0.955774	0.939	0.699	2.34132e-06	1.64316e-07	0.274814	0.642	0.377	0.00625271	1.64316e-07	1.23056e-10
Gm45184	2.3471e-09	1.094	0.878	0.607	8.93143e-05	1.9275e-08	0.478008	0.323	0.118	0.000733472	1.9275e-08	4.69421e-09
Atrx	4.52945e-09	0.830059	0.98	0.94	0.000172359	2.08337e-06	0.281104	0.951	0.835	0.0792785	2.08337e-06	9.0589e-09
Dqx1	0.000108114	1.51618	0.469	0.235	1	0.0220182	0.275589	0.149	0.085	1	0.0220182	0.000216217
PrE Lineage Conserverd Genes Between E4.5 Blastocysts and 96h-Cells (cut-off: max_pval<0.05 AND log2FC>1.1)
gene	PrE.E4.5_p_val	PrE.E4.5_avg_log2FC	PrE.E4.5_pct.1	PrE.E4.5_pct.2	PrE.E4.5_p_val_adj	PrE.K4_96_p_val	PrE.K4_96_avg_log2FC	PrE.K4_96_pct.1	PrE.K4_96_pct.2	PrE.K4_96_p_val_adj	PrE.max_pval	PrE.minimump_p_val
Gata6	1.42833e-33	1.59802	0.968	0.143	5.43521e-29	4.63469e-83	2.26991	0.98	0.07	1.76364e-78	1.42833e-33	9.26938e-83
Flrt3	7.12115e-33	1.57517	0.955	0.117	2.70981e-28	1.27927e-73	1.38354	0.9	0.068	4.86801e-69	7.12115e-33	2.55854e-73
Lama1	4.65511e-33	2.96538	0.987	0.494	1.77141e-28	4.06623e-73	1.51598	0.81	0.03	1.54732e-68	4.65511e-33	8.13247e-73
Foxq1	1.21105e-32	1.62599	0.948	0.065	4.60842e-28	1.51588e-72	2.79083	1	0.158	5.76837e-68	1.21105e-32	3.03175e-72
Amn	1.97006e-35	3.26462	1	0.506	7.49667e-31	1.5633e-71	2.08003	0.86	0.065	5.94882e-67	1.97006e-35	3.1266e-71
Bend5	1.87439e-31	1.16088	0.961	0.26	7.13261e-27	7.37211e-71	1.41277	0.9	0.09	2.80531e-66	1.87439e-31	1.47442e-70
Srgn	5.0492e-35	3.05093	1	0.584	1.92137e-30	1.23732e-69	2.43727	0.84	0.06	4.70836e-65	5.0492e-35	2.47463e-69
Gata4	4.92168e-30	1.22188	0.916	0.13	1.87285e-25	2.61959e-68	1.17705	0.83	0.055	9.96832e-64	4.92168e-30	5.23918e-68
Dab2	4.03961e-35	3.9799	1	0.61	1.53719e-30	6.92033e-68	3.40498	0.97	0.178	2.63339e-63	4.03961e-35	1.38407e-67
Amot	2.7266e-31	2.2007	0.981	0.494	1.03755e-26	1.09836e-67	1.96228	0.93	0.125	4.17959e-63	2.7266e-31	2.19672e-67
Dkk1	7.48722e-29	1.71274	0.935	0.299	2.84911e-24	2.85419e-67	1.80934	0.86	0.075	1.08611e-62	7.48722e-29	5.70838e-67
Cubn	4.16841e-35	3.5804	1	0.545	1.58621e-30	3.43289e-67	2.31435	0.82	0.062	1.30632e-62	4.16841e-35	6.86577e-67
Col4a1	1.86082e-35	3.36923	1	0.481	7.08099e-31	4.68718e-66	2.27827	0.98	0.192	1.78361e-61	1.86082e-35	9.37437e-66
Tfec	1.52125e-30	1.20073	0.923	0.078	5.7888e-26	2.02969e-65	1.22192	0.69	0.013	7.72358e-61	1.52125e-30	4.05938e-65
Pdgfra	2.26566e-29	1.12366	0.884	0.039	8.6215e-25	2.71894e-65	1.15768	0.78	0.04	1.03464e-60	2.26566e-29	5.43789e-65
Runx1	6.78181e-20	0.796454	0.852	0.234	2.58068e-15	5.3281e-60	1.32678	0.83	0.085	2.0275e-55	6.78181e-20	1.06562e-59
Col4a2	1.87715e-35	2.78711	1	0.351	7.14313e-31	4.09854e-59	1.38442	0.83	0.092	1.55962e-54	1.87715e-35	8.19708e-59
P4ha1	7.43841e-29	1.27918	0.981	0.558	2.83054e-24	5.20439e-56	1.25331	0.9	0.16	1.98043e-51	7.43841e-29	1.04088e-55
Lrpap1	2.90501e-35	3.00468	1	0.883	1.10545e-30	1.37891e-52	2.44678	1	0.61	5.24716e-48	2.90501e-35	2.75782e-52
Lamb1	3.14757e-32	2.60875	0.994	0.545	1.19774e-27	1.61711e-51	1.34057	0.94	0.23	6.15359e-47	3.14757e-32	3.23422e-51
Serpinh1	2.51523e-35	3.6547	1	0.675	9.57119e-31	3.50717e-49	2.28125	1	0.677	1.33458e-44	2.51523e-35	7.01434e-49
Myo6	2.48361e-34	1.54982	0.994	0.273	9.45089e-30	1.20653e-48	1.19801	0.73	0.09	4.59121e-44	2.48361e-34	2.41306e-48
Kdelr3	6.12348e-28	1.1277	0.91	0.234	2.33017e-23	2.33222e-48	0.85603	0.72	0.075	8.87479e-44	6.12348e-28	4.66444e-48
Hnf1b	4.86511e-29	1.18141	0.897	0.104	1.85132e-24	2.79061e-48	0.779619	0.6	0.032	1.06191e-43	4.86511e-29	5.58121e-48
Pcbd1	5.4698e-31	1.39965	0.955	0.351	2.08142e-26	3.82552e-47	1.34729	0.88	0.232	1.45572e-42	5.4698e-31	7.65104e-47
Sparc	3.23227e-35	3.15323	1	0.922	1.22998e-30	2.8884e-46	2.15799	1	0.885	1.09912e-41	3.23227e-35	5.77681e-46
Lgmn	1.72373e-31	2.01834	0.987	0.662	6.55931e-27	4.2918e-45	2.25963	0.93	0.395	1.63316e-40	1.72373e-31	8.58359e-45
Lgals2	8.79609e-16	0.738171	0.645	0.091	3.34717e-11	1.71487e-44	1.59056	0.51	0.015	6.52558e-40	8.79609e-16	3.42973e-44
Ctsl	4.76992e-35	3.22647	1	0.987	1.8151e-30	9.62116e-44	2.9056	1	0.83	3.66114e-39	4.76992e-35	1.92423e-43
Spink1	5.50036e-33	3.31293	0.994	0.545	2.09305e-28	1.43265e-42	2.1986	0.71	0.108	5.45165e-38	5.50036e-33	2.86529e-42
Plod2	4.90686e-28	1.9787	0.961	0.455	1.86721e-23	4.40744e-40	1.26056	0.91	0.328	1.67716e-35	4.90686e-28	8.81488e-40
Lrp2	5.96045e-33	3.60878	0.981	0.623	2.26813e-28	5.08183e-38	2.18099	0.87	0.342	1.93379e-33	5.96045e-33	1.01637e-37
Glul	2.02552e-21	1.01231	1	0.961	7.7077e-17	3.58572e-37	1.47399	0.94	0.54	1.36447e-32	2.02552e-21	7.17144e-37
Has2	3.01805e-16	0.983551	0.619	0.052	1.14846e-11	4.88043e-37	1.12618	0.56	0.06	1.85715e-32	3.01805e-16	9.76087e-37
Rab11a	3.21645e-27	1.19981	1	0.935	1.22396e-22	9.30578e-37	1.33017	1	0.75	3.54113e-32	3.21645e-27	1.86116e-36
Podxl	3.98814e-26	1.39354	0.942	0.571	1.51761e-21	9.85484e-37	0.874851	0.58	0.062	3.75006e-32	3.98814e-26	1.97097e-36
Calm1	6.20964e-17	0.688792	1	1	2.36296e-12	7.04564e-36	1.18859	1	0.995	2.68108e-31	6.20964e-17	1.40913e-35
Npl	5.025e-28	1.19645	0.929	0.299	1.91216e-23	2.45862e-35	1.05127	0.59	0.082	9.35577e-31	5.025e-28	4.91723e-35
P4hb	1.05993e-34	1.65289	1	1	4.03335e-30	5.69085e-11	0.518307	0.91	0.765	2.16554e-06	5.69085e-11	2.11986e-34
Ctsc	1.48595e-15	0.666271	0.948	0.649	5.65449e-11	3.84458e-34	1.24449	0.68	0.142	1.46298e-29	1.48595e-15	7.68916e-34
Ctsz	4.72818e-34	2.14604	1	0.831	1.79922e-29	3.68696e-22	0.918414	0.79	0.38	1.403e-17	3.68696e-22	9.45636e-34
Itm2b	1.14645e-33	1.83626	1	0.753	4.36257e-29	1.14999e-19	0.605619	0.96	0.718	4.37604e-15	1.14999e-19	2.29289e-33
Ckap4	1.7723e-33	2.07405	0.994	0.545	6.74414e-29	2.68116e-32	1.16468	0.95	0.662	1.02026e-27	2.68116e-32	3.5446e-33
Pth1r	2.35501e-33	1.73701	0.974	0.195	8.96152e-29	1.21827e-19	0.381517	0.33	0.035	4.63587e-15	1.21827e-19	4.71002e-33
Hmgb3	8.49751e-09	0.976828	0.91	0.753	0.000323356	2.50383e-33	1.68584	0.91	0.488	9.52784e-29	8.49751e-09	5.00767e-33
Snx2	3.42753e-33	1.58101	0.994	0.831	1.30428e-28	1.83251e-30	1.14572	0.96	0.642	6.97324e-26	1.83251e-30	6.85505e-33
Hsp90b1	5.67669e-33	1.98024	1	1	2.16015e-28	5.61091e-22	0.967782	0.99	0.993	2.13512e-17	5.61091e-22	1.13534e-32
Lamc1	5.69297e-33	2.6205	0.994	0.558	2.16635e-28	1.0964e-17	0.912098	0.82	0.468	4.17214e-13	1.0964e-17	1.13859e-32
Rrbp1	5.81969e-33	1.7334	1	0.961	2.21457e-28	1.04708e-13	0.560695	1	0.945	3.98446e-09	1.04708e-13	1.16394e-32
Calr	6.45595e-32	1.5784	1	1	2.45668e-27	4.22086e-24	1.03652	0.99	0.945	1.60616e-19	4.22086e-24	1.29119e-31
Atp6v0a1	7.94955e-32	1.36733	0.994	0.403	3.02504e-27	3.48896e-20	0.562769	0.61	0.175	1.32765e-15	3.48896e-20	1.58991e-31
Mesd	8.2491e-32	1.73653	1	0.935	3.13903e-27	5.90085e-24	0.986723	0.94	0.718	2.24545e-19	5.90085e-24	1.64982e-31
Glipr2	1.15231e-06	0.443684	0.832	0.571	0.0438487	1.05586e-31	1.42277	0.89	0.425	4.01786e-27	1.15231e-06	2.11172e-31
Hspg2	1.45277e-31	1.83819	0.981	0.481	5.52822e-27	1.19019e-17	0.667347	0.76	0.355	4.52903e-13	1.19019e-17	2.90554e-31
Vamp8	2.33275e-31	1.5639	0.994	0.766	8.8768e-27	1.96893e-31	1.16455	0.9	0.405	7.49236e-27	2.33275e-31	3.93786e-31
Stx7	4.0948e-31	1.25464	0.981	0.455	1.55819e-26	9.63508e-28	1.12448	0.87	0.405	3.66644e-23	9.63508e-28	8.1896e-31
Cited1	4.31041e-31	2.46608	0.968	0.468	1.64024e-26	3.17799e-15	0.992023	0.56	0.198	1.20932e-10	3.17799e-15	8.62083e-31
Selenok	4.33287e-31	1.44312	1	0.909	1.64879e-26	4.72918e-23	0.925589	1	0.943	1.7996e-18	4.72918e-23	8.66575e-31
Cst3	4.6191e-28	1.52175	0.994	0.922	1.75771e-23	5.57252e-31	1.24915	0.95	0.613	2.12051e-26	4.6191e-28	1.1145e-30
Oat	7.78298e-31	1.61872	0.981	0.571	2.96166e-26	2.3497e-29	1.18245	0.89	0.535	8.9413e-25	2.3497e-29	1.5566e-30
Cltc	1.02411e-30	1.73221	0.994	0.961	3.89705e-26	6.92667e-22	1.02482	0.99	0.91	2.63581e-17	6.92667e-22	2.04822e-30
Slc2a3	1.70309e-30	2.19353	1	0.844	6.48077e-26	1.63732e-29	1.58286	0.95	0.64	6.23051e-25	1.63732e-29	3.40618e-30
Dnajb11	1.88858e-30	1.24653	1	0.909	7.18662e-26	8.32098e-21	0.706981	0.98	0.688	3.16638e-16	8.32098e-21	3.77716e-30
Aqp8	3.0719e-30	1.80698	0.948	0.325	1.16895e-25	2.67284e-20	0.507451	0.24	0.007	1.01709e-15	2.67284e-20	6.14379e-30
Gpc3	3.3395e-12	0.716976	0.632	0.156	1.27078e-07	3.43522e-30	1.16184	0.53	0.078	1.3072e-25	3.3395e-12	6.87044e-30
Txndc12	3.70741e-30	1.20324	0.974	0.623	1.41078e-25	9.14301e-23	0.7672	0.86	0.462	3.47919e-18	9.14301e-23	7.41482e-30
Pdia6	6.39925e-30	1.49435	1	0.987	2.43511e-25	3.41653e-18	0.9157	0.98	0.97	1.30009e-13	3.41653e-18	1.27985e-29
Manf	1.00435e-28	1.5537	1	0.961	3.82187e-24	8.76717e-30	1.13369	1	0.985	3.33617e-25	1.00435e-28	1.75343e-29
Cotl1	8.96636e-30	1.78998	0.942	0.325	3.41197e-25	9.63573e-19	0.895326	0.71	0.335	3.66668e-14	9.63573e-19	1.79327e-29
Rcn3	9.48256e-30	1.22358	0.961	0.364	3.6084e-25	1.30095e-17	0.475697	0.58	0.185	4.95051e-13	1.30095e-17	1.89651e-29
Dnajc3	1.6004e-29	1.4539	0.974	0.597	6.09001e-25	1.31983e-19	0.698725	0.71	0.31	5.02235e-15	1.31983e-19	3.20081e-29
Surf4	1.63285e-29	1.27311	0.994	0.844	6.21349e-25	1.39957e-08	0.525355	0.79	0.588	0.000532577	1.39957e-08	3.2657e-29
Nrg1	2.45839e-29	1.6937	0.91	0.143	9.35493e-25	5.64818e-22	0.686569	0.55	0.14	2.1493e-17	5.64818e-22	4.91679e-29
Sdf2l1	7.8885e-29	1.39777	0.987	0.87	3.00181e-24	3.42546e-16	0.811459	0.82	0.485	1.30349e-11	3.42546e-16	1.5777e-28
Tbx3	3.18274e-18	0.68138	0.806	0.208	1.21113e-13	8.46018e-29	1.23683	0.87	0.37	3.21935e-24	3.18274e-18	1.69204e-28
Ssr3	1.15305e-28	1.24697	1	0.909	4.38772e-24	4.45965e-16	0.582981	0.99	0.83	1.69703e-11	4.45965e-16	2.30611e-28
Cndp2	1.22869e-28	1.22153	0.987	0.701	4.67555e-24	1.31488e-27	0.832008	0.81	0.312	5.00352e-23	1.31488e-27	2.45739e-28
Atp2b1	2.79504e-28	1.47722	1	0.792	1.0636e-23	1.38491e-16	0.735517	0.87	0.6	5.27e-12	1.38491e-16	5.59008e-28
Gcsh	1.4002e-22	0.919093	0.987	0.961	5.32818e-18	2.9965e-28	1.18939	0.96	0.85	1.14026e-23	1.4002e-22	5.99301e-28
Dnajc10	4.00115e-28	1.1293	0.987	0.623	1.52256e-23	1.49141e-16	0.618774	0.83	0.495	5.67525e-12	1.49141e-16	8.00229e-28
Selenos	4.74917e-28	1.34212	1	0.792	1.8072e-23	1.75171e-16	0.768282	0.93	0.75	6.6658e-12	1.75171e-16	9.49834e-28
Clic1	4.56095e-19	0.936574	0.955	0.714	1.73558e-14	5.15839e-28	1.2169	0.98	0.735	1.96292e-23	4.56095e-19	1.03168e-27
Pdia3	7.15689e-28	1.31002	1	1	2.72341e-23	5.6454e-12	0.550898	1	0.958	2.14824e-07	5.6454e-12	1.43138e-27
Hspa5	1.26762e-27	1.86827	1	1	4.82366e-23	9.7722e-26	1.20434	1	0.95	3.71862e-21	9.7722e-26	2.53523e-27
Fth1	1.38868e-27	1.24245	1	1	5.28434e-23	5.7208e-10	0.624511	1	1	2.17693e-05	5.7208e-10	2.77736e-27
Erp29	2.44613e-27	1.11846	1	0.896	9.30826e-23	1.22576e-20	0.73619	0.98	0.927	4.66439e-16	1.22576e-20	4.89226e-27
Tfpi	2.23537e-13	0.758255	0.974	0.714	8.50626e-09	2.93655e-27	1.15743	0.94	0.462	1.11744e-22	2.23537e-13	5.8731e-27
Gja1	5.60061e-27	1.33552	0.968	0.442	2.1312e-22	2.39604e-05	0.32339	0.92	0.738	0.911763	2.39604e-05	1.12012e-26
Emb	1.81576e-26	1.38091	0.994	0.792	6.9095e-22	3.94315e-22	1.17077	0.95	0.67	1.50049e-17	3.94315e-22	3.63151e-26
Serp1	3.82e-26	1.17314	0.987	0.844	1.45362e-21	0.034171	0.268516	0.88	0.843	1	0.034171	7.64e-26
Atp6v1a	4.46073e-26	1.16275	0.987	0.844	1.69744e-21	1.22109e-16	0.832554	0.91	0.698	4.64661e-12	1.22109e-16	8.92145e-26
Atp6v0b	1.35821e-25	1.18802	1	0.961	5.16841e-21	7.52234e-16	0.854713	0.98	0.895	2.86248e-11	7.52234e-16	2.71643e-25
Txndc5	1.75918e-25	1.1064	0.955	0.61	6.69421e-21	8.25657e-09	0.37823	0.64	0.372	0.000314187	8.25657e-09	3.51836e-25
Creld2	4.31643e-25	1.30112	0.968	0.844	1.64253e-20	2.77048e-07	0.541597	0.75	0.56	0.0105425	2.77048e-07	8.63286e-25
Slc25a4	5.47541e-25	1.17097	1	1	2.08356e-20	2.84568e-13	0.46162	1	0.922	1.08286e-08	2.84568e-13	1.09508e-24
Sgk1	1.69701e-11	0.683105	0.865	0.623	6.45765e-07	2.79336e-24	1.17355	0.93	0.545	1.06296e-19	1.69701e-11	5.58672e-24
Cldn6	6.74374e-24	1.42389	0.981	0.805	2.5662e-19	0.000552733	0.537428	0.49	0.358	1	0.000552733	1.34875e-23
Rpn1	9.36039e-24	1.10189	1	0.896	3.56191e-19	5.10486e-09	0.433101	0.96	0.88	0.000194255	5.10486e-09	1.87208e-23
Vim	0.00259289	0.30634	0.445	0.286	1	2.75964e-23	1.35334	0.89	0.5	1.05013e-18	0.00259289	5.51928e-23
Slc9a3r1	7.43938e-16	0.79473	0.994	0.987	2.83091e-11	8.5268e-22	1.17633	0.9	0.728	3.2447e-17	7.43938e-16	1.70536e-21
Apoe	9.19639e-16	1.24738	1	0.948	3.4995e-11	1.11726e-21	0.945675	0.99	0.94	4.2515e-17	9.19639e-16	2.23452e-21
Pga5	2.11743e-21	1.59062	0.858	0.338	8.05746e-17	1.27723e-15	0.28464	0.21	0.013	4.86023e-11	1.27723e-15	4.23486e-21
Ttr	2.95978e-10	1.29041	0.6	0.221	1.12629e-05	2.44484e-21	1.29432	0.24	0.005	9.30334e-17	2.95978e-10	4.88967e-21
Ifi30	2.84552e-21	1.10414	0.987	0.74	1.08281e-16	4.76415e-13	0.675819	0.78	0.432	1.8129e-08	4.76415e-13	5.69105e-21
Htra1	1.90244e-19	1.21955	0.968	0.727	7.23934e-15	9.20008e-17	0.484806	0.48	0.125	3.50091e-12	9.20008e-17	3.80487e-19
TE Lineage Conserverd Genes Between E4.5 Blastocysts and 96h-Cells (cut-off: max_pval<0.05 AND log2FC>0.7)
gene	TE.E4.5_p_val	TE.E4.5_avg_log2FC	TE.E4.5_pct.1	TE.E4.5_pct.2	TE.E4.5_p_val_adj	TE.K4_96_p_val	TE.K4_96_avg_log2FC	TE.K4_96_pct.1	TE.K4_96_pct.2	TE.K4_96_p_val_adj	TE.max_pval	TE.minimump_p_val
Tfap2c	3.48592e-39	1.80524	0.964	0.044	1.3265e-34	3.9815e-12	0.64409	0.366	0.111	1.51508e-07	3.9815e-12	6.97184e-39
Lgals1	3.80902e-18	4.89679	1	0.667	1.44945e-13	5.54029e-38	2.3667	0.893	0.562	2.10825e-33	3.80902e-18	1.10806e-37
Krt18	1.60207e-18	4.02541	1	0.588	6.09636e-14	7.76395e-38	2.20584	0.777	0.222	2.95442e-33	1.60207e-18	1.55279e-37
S100a6	3.61845e-27	2.60469	1	0.176	1.37693e-22	3.99439e-37	2.60812	0.991	0.714	1.51998e-32	3.61845e-27	7.98878e-37
Krt8	1.52071e-20	3.71182	1	0.397	5.78676e-16	6.53343e-37	2.2885	0.795	0.258	2.48616e-32	1.52071e-20	1.30669e-36
Krt7	6.24089e-36	1.79103	0.964	0.064	2.37485e-31	1.813e-19	0.594912	0.268	0.018	6.89903e-15	1.813e-19	1.24818e-35
S100a11	1.74921e-17	2.23385	1	0.779	6.65629e-13	6.40137e-36	1.74662	0.946	0.771	2.43591e-31	1.74921e-17	1.28027e-35
Gprc5a	1.00572e-35	0.82624	0.857	0.029	3.82705e-31	2.40962e-14	0.260007	0.241	0.028	9.16932e-10	2.40962e-14	2.01143e-35
Ahnak	2.31191e-18	1.19534	0.929	0.245	8.79752e-14	1.15682e-35	1.30927	0.759	0.224	4.40206e-31	2.31191e-18	2.31364e-35
Bex3	1.55446e-11	1.37616	1	0.971	5.91519e-07	1.45268e-35	1.26543	1	0.995	5.52788e-31	1.55446e-11	2.90536e-35
Tpm1	1.18915e-16	2.13448	1	0.926	4.52507e-12	4.85894e-34	1.82683	0.955	0.768	1.84897e-29	1.18915e-16	9.71788e-34
Cldn3	9.29354e-31	1.52012	0.857	0.059	3.53647e-26	1.89618e-28	0.949803	0.455	0.057	7.21552e-24	1.89618e-28	1.85871e-30
Tceal9	4.41906e-05	0.839744	0.964	0.926	1	1.19448e-30	1.18343	0.991	0.985	4.54535e-26	4.41906e-05	2.38896e-30
Sfn	1.04964e-16	1.8712	0.964	0.431	3.9942e-12	2.13994e-30	1.58743	0.804	0.327	8.14312e-26	1.04964e-16	4.27988e-30
Fabp3	4.14268e-11	1.38387	1	0.946	1.57641e-06	6.00376e-30	2.4534	0.955	0.802	2.28461e-25	4.14268e-11	1.20075e-29
Capg	1.76604e-27	1.66987	0.964	0.142	6.7203e-23	5.08129e-05	0.309536	0.312	0.165	1	5.08129e-05	3.53208e-27
Cald1	5.69399e-27	2.29965	0.929	0.127	2.16674e-22	1.7693e-26	1.44772	0.83	0.497	6.7327e-22	1.7693e-26	1.1388e-26
Anxa3	7.9162e-23	0.638349	0.571	0.02	3.01235e-18	8.59715e-27	1.00881	0.688	0.224	3.27147e-22	7.9162e-23	1.71943e-26
Hand1	6.02464e-10	1.20862	0.429	0.064	2.29256e-05	9.47769e-27	1.48929	0.42	0.046	3.60654e-22	6.02464e-10	1.89554e-26
Tinagl1	6.90933e-19	2.43189	1	0.52	2.62921e-14	6.03574e-26	1.0436	0.527	0.101	2.29678e-21	6.90933e-19	1.20715e-25
Cldn4	1.48527e-25	2.66356	1	0.216	5.65188e-21	2.66675e-23	1.20769	0.598	0.191	1.01478e-18	2.66675e-23	2.97053e-25
Rbms1	3.71459e-25	1.4137	1	0.221	1.41351e-20	1.78897e-15	0.870234	0.705	0.464	6.80755e-11	1.78897e-15	7.42917e-25
Krt19	8.78754e-25	1.13285	0.821	0.083	3.34392e-20	1.43412e-15	0.485591	0.277	0.036	5.45725e-11	1.43412e-15	1.75751e-24
Atxn10	0.0151887	0.278713	0.929	0.956	1	2.66897e-24	0.942922	0.938	0.92	1.01562e-19	0.0151887	5.33794e-24
Cd9	5.61965e-05	0.660397	1	0.966	1	8.32597e-24	1.33402	0.991	0.936	3.16828e-19	5.61965e-05	1.66519e-23
Bex1	3.56324e-15	2.46207	1	0.657	1.35592e-10	5.61419e-23	1.18299	1	0.992	2.13637e-18	3.56324e-15	1.12284e-22
Tagln2	1.60368e-14	1.58421	1	0.902	6.10249e-10	1.34668e-22	1.38955	0.893	0.814	5.12453e-18	1.60368e-14	2.69337e-22
H19	4.20803e-14	2.00781	0.964	0.515	1.60128e-09	1.17794e-21	1.61077	0.714	0.332	4.48242e-17	4.20803e-14	2.35588e-21
Perp	1.41484e-21	1.03532	0.714	0.069	5.38391e-17	6.63382e-20	0.797893	0.562	0.17	2.52437e-15	6.63382e-20	2.82969e-21
Sct	2.63432e-21	1.15896	0.679	0.054	1.00244e-16	3.3697e-14	1.05846	0.304	0.057	1.28227e-09	3.3697e-14	5.26865e-21
S100a10	3.26375e-08	0.892347	1	0.961	0.00124196	3.35177e-21	1.32436	0.955	0.881	1.27545e-16	3.26375e-08	6.70354e-21
Plin2	4.33442e-11	0.846248	0.821	0.319	1.64938e-06	4.25256e-21	0.704558	0.545	0.152	1.61823e-16	4.33442e-11	8.50512e-21
Peg10	1.71861e-07	0.663335	0.536	0.152	0.00653984	4.85484e-21	1.62143	0.786	0.487	1.84741e-16	1.71861e-07	9.70968e-21
Litaf	6.04858e-21	1.80271	1	0.363	2.30167e-16	1.61715e-10	0.567658	0.545	0.302	6.15373e-06	1.61715e-10	1.20972e-20
Myh10	9.9232e-20	1.31418	1	0.392	3.77608e-15	1.10928e-06	0.322895	0.509	0.327	0.0422116	1.10928e-06	1.98464e-19
Arpc1b	1.70627e-16	1.80207	1	0.971	6.49288e-12	1.97294e-19	0.981352	0.804	0.544	7.50764e-15	1.70627e-16	3.94589e-19
Adgrl2	1.11365e-18	0.815261	0.75	0.098	4.23778e-14	3.79899e-06	0.490668	0.5	0.325	0.144563	3.79899e-06	2.2273e-18
Crip1	1.22819e-18	1.72663	1	0.417	4.67362e-14	6.51038e-18	1.41326	0.714	0.428	2.47739e-13	6.51038e-18	2.45637e-18
Lgals3	1.889e-18	2.08258	1	0.451	7.18822e-14	4.27003e-06	0.975741	0.321	0.157	0.162487	4.27003e-06	3.778e-18
Anxa5	5.0732e-05	0.413962	0.607	0.314	1	2.48958e-18	0.946657	0.562	0.206	9.47358e-14	5.0732e-05	4.97915e-18
Sfmbt2	2.7165e-11	0.78949	1	0.471	1.03371e-06	2.5563e-18	0.839448	0.714	0.356	9.72749e-14	2.7165e-11	5.1126e-18
Anxa2	1.54589e-17	2.11314	1	0.721	5.88259e-13	7.66451e-18	1.04972	0.464	0.129	2.91658e-13	1.54589e-17	1.5329e-17
Psap	8.76632e-18	3.70724	1	0.828	3.33585e-13	2.09418e-08	0.488903	0.705	0.539	0.000796897	2.09418e-08	1.75326e-17
Wfdc2	2.42418e-05	0.483459	0.929	0.73	0.922474	1.02627e-17	1.53734	0.821	0.624	3.90525e-13	2.42418e-05	2.05253e-17
Myl12a	1.03151e-16	1.33101	1	0.985	3.92522e-12	1.83156e-17	0.681618	0.991	0.985	6.96964e-13	1.03151e-16	3.66313e-17
Csrp1	1.91295e-17	1.90028	1	0.735	7.27934e-13	0.000399875	0.347276	0.321	0.193	1	0.000399875	3.8259e-17
Tpm4	1.96504e-17	1.87729	1	0.828	7.47756e-13	1.6516e-12	0.792798	0.759	0.595	6.28483e-08	1.6516e-12	3.93008e-17
Lasp1	3.1546e-17	1.72655	1	0.564	1.20042e-12	4.81202e-06	0.347795	0.696	0.616	0.183112	4.81202e-06	6.30919e-17
Tpm2	4.31313e-17	1.05852	0.857	0.211	1.64128e-12	1.13214e-07	0.491191	0.482	0.271	0.00430813	1.13214e-07	8.62626e-17
Gjb3	5.27994e-17	1.52965	0.964	0.397	2.00917e-12	1.88635e-14	0.58511	0.562	0.214	7.17813e-10	1.88635e-14	1.05599e-16
Sbsn	1.30709e-16	0.73754	0.464	0.025	4.97389e-12	1.29643e-10	0.328557	0.17	0.018	4.93332e-06	1.29643e-10	2.61419e-16
Marcksl1	1.47279e-16	1.86025	1	0.902	5.6044e-12	5.54642e-11	0.697129	0.938	0.912	2.11058e-06	5.54642e-11	2.94558e-16
Rnf128	1.51473e-16	1.41196	0.964	0.456	5.76401e-12	1.20932e-11	0.522651	0.446	0.168	4.60182e-07	1.20932e-11	3.02947e-16
Tmsb4x	2.02231e-16	3.23584	1	0.662	7.6955e-12	0.00263707	0.631514	1	0.995	1	0.00263707	4.04462e-16
Tmsb10	3.26901e-16	1.97029	1	1	1.24396e-11	4.91781e-07	0.630962	1	0.997	0.0187137	4.91781e-07	6.53802e-16
Errfi1	8.4947e-16	1.31223	0.929	0.363	3.23249e-11	2.12278e-10	0.496731	0.491	0.227	8.07783e-06	2.12278e-10	1.69894e-15
Nid1	9.3482e-16	1.35892	1	0.662	3.55727e-11	0.000457437	0.429345	0.33	0.206	1	0.000457437	1.86964e-15
Cdx2	1.06224e-15	0.741818	0.5	0.039	4.04213e-11	1.62686e-09	0.255268	0.17	0.023	6.19069e-05	1.62686e-09	2.12447e-15
Sdc4	1.23064e-15	1.75228	1	0.848	4.68296e-11	0.00312731	0.442923	0.821	0.771	1	0.00312731	2.46128e-15
Ass1	1.48032e-15	2.01818	1	0.858	5.63308e-11	0.0288839	0.346506	0.589	0.598	1	0.0288839	2.96065e-15
Actn1	0.00241786	0.406787	0.893	0.828	1	1.71448e-15	0.917332	0.83	0.688	6.52412e-11	0.00241786	3.42896e-15
Plet1	2.53345e-15	1.58713	0.929	0.382	9.64054e-11	8.98215e-14	0.557381	0.438	0.139	3.41798e-09	8.98215e-14	5.0669e-15
Myh9	0.000246557	0.685789	1	0.853	1	4.21591e-15	0.807007	0.777	0.572	1.60428e-10	0.000246557	8.43183e-15
Slc2a1	8.43218e-10	1.05366	0.964	0.907	3.2087e-05	8.36621e-15	0.981832	0.688	0.492	3.18359e-10	8.43218e-10	1.67324e-14
Sri	9.63476e-15	1.25188	1	0.603	3.66631e-10	1.22607e-07	0.500537	0.75	0.593	0.00466558	1.22607e-07	1.92695e-14
Cldn7	1.17377e-14	1.70965	1	0.799	4.46655e-10	2.33176e-11	0.964312	0.438	0.178	8.87306e-07	2.33176e-11	2.34754e-14
Myl6	2.16402e-14	1.02867	1	0.995	8.23476e-10	1.72506e-08	0.351129	1	1	0.000656438	1.72506e-08	4.32805e-14
Vasp	8.39777e-14	1.06145	0.964	0.779	3.1956e-09	2.29944e-05	0.344747	0.679	0.564	0.875007	2.29944e-05	1.67955e-13
Arpc2	8.43616e-14	1.05206	1	0.985	3.21021e-09	3.53474e-12	0.5005	0.973	0.974	1.34508e-07	3.53474e-12	1.68723e-13
Iqgap1	1.03787e-13	1.15358	1	0.833	3.94941e-09	9.20768e-10	0.60532	0.741	0.66	3.5038e-05	9.20768e-10	2.07574e-13
Nup62cl	0.00732771	0.565365	0.536	0.368	1	2.0401e-13	0.843871	0.661	0.387	7.76321e-09	0.00732771	4.08021e-13
Ckb	0.00017569	0.663819	0.964	0.907	1	2.07587e-13	1.23675	0.866	0.745	7.89933e-09	0.00017569	4.15175e-13
Crip2	2.27633e-13	1.21369	0.964	0.544	8.66212e-09	4.07229e-05	0.503838	0.679	0.523	1	4.07229e-05	4.55266e-13
Calm2	3.64454e-13	1.06546	1	0.995	1.38686e-08	4.30058e-05	0.302245	1	1	1	4.30058e-05	7.28909e-13
Trap1a	4.30365e-13	1.52307	1	0.824	1.63767e-08	4.40056e-06	0.421576	0.982	0.972	0.167455	4.40056e-06	8.6073e-13
Ndfip1	4.35168e-13	0.999973	0.964	0.828	1.65594e-08	1.30946e-05	0.513371	0.777	0.763	0.498287	1.30946e-05	8.70335e-13
Dusp9	2.11883e-08	0.785918	0.964	0.721	0.000806277	1.30179e-12	1.04626	0.812	0.693	4.95372e-08	2.11883e-08	2.60359e-12
Ywhah	1.68223e-12	1.08829	1	0.936	6.4014e-08	1.60442e-05	0.312754	0.973	0.974	0.61053	1.60442e-05	3.36447e-12
Cdk2ap2	2.26259e-12	1.02313	0.964	0.794	8.60982e-08	2.85678e-09	0.55879	0.759	0.616	0.000108709	2.85678e-09	4.52517e-12
Ly6a	3.69302e-12	1.22534	0.857	0.314	1.4053e-07	5.29868e-07	0.542843	0.259	0.088	0.0201631	5.29868e-07	7.38603e-12
Arpc5	4.49231e-12	1.15143	1	0.926	1.70946e-07	7.76761e-07	0.392681	0.92	0.887	0.0295581	7.76761e-07	8.98462e-12
Cpne3	1.18535e-11	0.869194	0.929	0.51	4.51061e-07	0.000688793	0.348219	0.357	0.242	1	0.000688793	2.3707e-11
Gm1673	4.84877e-05	0.355614	0.429	0.157	1	1.26363e-11	1.13826	0.464	0.201	4.80848e-07	4.84877e-05	2.52725e-11
Zcrb1	2.02029e-11	0.757041	1	0.809	7.68779e-07	0.000171446	0.350412	0.946	0.92	1	0.000171446	4.04057e-11
Phlda2	3.10233e-09	0.659347	0.643	0.181	0.000118053	2.36889e-11	1.52894	0.812	0.637	9.01435e-07	3.10233e-09	4.73779e-11
Dag1	3.76131e-11	1.39302	0.964	0.858	1.43129e-06	3.46572e-10	0.688657	0.741	0.644	1.31881e-05	3.46572e-10	7.52261e-11
Gsto1	5.13902e-11	1.76294	0.893	0.598	1.95555e-06	6.54559e-05	0.488405	0.571	0.469	1	6.54559e-05	1.0278e-10
Fermt2	1.63711e-10	0.840465	0.964	0.735	6.22968e-06	1.09921e-07	0.398932	0.759	0.652	0.00418282	1.09921e-07	3.27421e-10
Id2	8.1272e-09	2.16978	0.929	0.716	0.000309264	2.46865e-10	1.13127	0.634	0.415	9.39397e-06	8.1272e-09	4.93731e-10
Aprt	2.95229e-10	0.951071	1	0.99	1.12343e-05	9.02089e-09	0.564833	0.964	0.982	0.000343272	9.02089e-09	5.90458e-10
Sin3b	0.00209438	0.334726	0.893	0.897	1	3.14721e-10	0.823558	0.884	0.858	1.19761e-05	0.00209438	6.29443e-10
Lrrfip1	9.63151e-10	0.911519	0.786	0.324	3.66508e-05	4.34739e-08	0.416199	0.509	0.276	0.00165431	4.34739e-08	1.9263e-09
H2-D1	2.19814e-09	0.871612	1	0.721	8.36457e-05	1.66077e-05	0.315043	0.33	0.168	0.631971	1.66077e-05	4.39627e-09
Morc4	3.3691e-09	1.06083	0.857	0.412	0.000128204	0.000613662	0.817194	0.384	0.268	1	0.000613662	6.73819e-09
Tpst2	3.91424e-09	0.824783	0.893	0.711	0.000148949	5.28934e-09	0.335688	0.625	0.387	0.000201275	5.28934e-09	7.82848e-09
Ezr	7.23304e-09	0.916156	1	0.931	0.000275239	0.00240923	0.416663	0.795	0.876	1	0.00240923	1.44661e-08
Pdgfa	1.96229e-08	1.10987	1	0.794	0.000746711	0.00746895	0.429352	0.545	0.49	1	0.00746895	3.92458e-08
Capzb	2.0857e-08	0.822869	1	0.961	0.000793672	0.000167334	0.284168	0.911	0.925	1	0.000167334	4.1714e-08
Plp2	3.49015e-08	0.719694	0.964	0.74	0.00132811	7.95736e-05	0.470869	0.696	0.727	1	7.95736e-05	6.9803e-08
Sh3bgrl3	2.49299e-07	1.29393	0.964	0.922	0.00948658	0.000184188	0.393828	0.911	0.866	1	0.000184188	4.98598e-07
Marcks	3.29097e-06	0.927153	0.75	0.446	0.125231	3.83547e-07	0.798025	0.679	0.59	0.0145951	3.29097e-06	7.67094e-07
Ndrg1	3.88512e-07	0.805895	0.857	0.426	0.014784	1.49043e-06	0.319128	0.125	0.021	0.0567152	1.49043e-06	7.77024e-07
Mpzl1	6.14083e-07	0.980614	0.929	0.686	0.0233677	4.61433e-07	0.32024	0.598	0.387	0.0175589	6.14083e-07	9.22866e-07
Ptgr1	9.99442e-07	0.995328	0.857	0.539	0.0380318	3.92388e-05	0.547911	0.455	0.325	1	3.92388e-05	1.99888e-06
Plac1	8.71075e-05	1.73006	0.607	0.382	1	5.08436e-06	0.702526	0.188	0.057	0.193475	8.71075e-05	1.01687e-05
Sod2	5.25735e-06	0.835221	0.964	0.873	0.200058	0.0112272	0.268017	0.857	0.848	1	0.0112272	1.05147e-05
