## Supplementary material for "Chemically induced cell plasticity enables the generation of high-fidelity embryo model": Table S2

### Sheet: sheet1
Table S2. Top differentially expressed genes of E3.5 and E4.5 mouse embryos , related to Figure 3E
E4.5 EPI	E4.5 PrE	E4.5 TE	E3.5 ICM	E3.5 TE
Tdgf1	Dab2	Lgals1	Bhmt	Cdx2
Igfbp2	Lrp2	BC051665	Fabp5	Dppa1
Mylpf	Serpinh1	Krt8	Spp1	Id2
Gm46332	Cubn	Krt18	Gm49089	Bmyc
Slc7a3	Col4a1	Tspan8	Sat1	Ptges
Trh	Amn	Psap	Khdc3	Akr1b8
Zfp428	Spink1	Elf5	Nanog	Csta1
Sms	Srgn	Cald1	Fbp2	Myh10
Septin1	Lama1	S100a6	Spic	Rflnb
Ifitm2	Col4a2	Gsta1	Rnf130	Fabp3
Lef1	Cited1	Satb1	Calcoco2	Rragd
Morc1	Ctsl	Cldn4	Ndfip1	Slc15a2
Snrpn	Lrpap1	BC053393	Isyna1	Ahnak
Phc1	Sparc	Tmsb4x	Nkx6-2	Lrrfip1
Tle4	Lamc1	Tinagl1	Mgarp	Ndrg1
Otx2	Lamb1	Gm49089	1500009L16Rik	Tmem62
Aire	Pth1r	Krt7	Jam2	Smpd1
Rasgrp2	Nrg1	Tfap2c	Gm12617	Cdc42ep5
Gsta4	Foxq1	Capg	Map1lc3b	Prxl2b
Anp32a	Aqp8	Cldn3	Plin2	Tfap2a
1700097N02Rik	Dkk1	Tacstd2	Tmem41b	Crb3
Upp1	Amot	AU018091	Dppa3	Clic4
Apobec3	Cotl1	Efhd2	Hmgn5	Egln1
Kdm5b	Pga5	AA467197	Tex19.2	Dkkl1
Pmm1	Ckap4	Litaf	Dppa2	Neu1
Sox2	Gata6	Hand1	Ckb	Cldn7
Exoc3l	Plod2	Gm3776	Ppp1r14d	Cnn2
Bcat2	Flrt3	Ctsll3	Pttg1	Msn
Ccnd1	Lgmn	Anxa2	Gm12892	Tmsb10
Hmga1	Hspg2	Gm2a	Pdpn	Cdx1
Tcea3	Myo6	Lgals3	Zmat5	Prxl2a
Fn1	Pcbd1	H19	Cryge	Slc6a8
Gdf3	Ctsz	S100a11	Gjb3	Ccdc42
Cth	Itm2b	Lcp1	Shisal2b	Cystm1
Pim2	Tfec	Ddah1	Klf4	Ank
Fgf4	Slc2a3	Gata3	Id3	Ak7
Pou5f1	Oat	Gng2	Glrx	Ap2a2
Mkrn1	Ttr	Slc1a1	Gjb5
Jarid2	Gata4	Olfr1459	Gsc
1190005I06Rik	Hnf1b	Gsto1	Creg1
Rarg	Npl	Csrp1	Ak4
Rbpj	Bend5	Bex1	Gm40977
Socs2	Pdgfra	Sfn	Epha4
Hells	Atp6v0a1	Slc7a8	Bmp4
Aass	Ctsh	Crip1
Etv5	Cyp26a1	Efs
Acp6	Vamp8	Irx3
Eif4ebp1	Dnajc3	Psat1
Gabarapl2	Kdelr3	S100a13
Zfp42	Snx2	Rbms1
