## Supplementary material for "Chemically induced cell plasticity enables the generation of high-fidelity embryo model": Table S3

### Sheet: Sheet1
Table S3. Top GO and KEGG terms of subclusters of 96 h TE-like cells, realated to Figure S2C&D
Top Enriched KEGG terms
Cluster	ID	Description	GeneRatio	BgRatio	pvalue	p.adjust	qvalue	geneID	Count
0	mmu04550	Signaling pathways regulating pluripotency of stem cells - Mus musculus (house mouse)	10/155	140/9710	7.80164e-05	0.00351074	0.00310423	Pou5f1/Nanog/Tbx3/Nodal/Sox2/Rif1/Jarid2/Rest/Lefty1/Dusp9	10
0	mmu01200	Carbon metabolism - Mus musculus (house mouse)	8/155	122/9710	0.000728304	0.0204835	0.0181118	Glud1/Got1/Idh2/Fbp2/Suclg2/Tkt/Idh1/Pgd	8
0	mmu01240	Biosynthesis of cofactors - Mus musculus (house mouse)	8/155	152/9710	0.00296798	0.0607087	0.0536793	Alpl/Nqo1/Bcat2/Ak4/Mthfd1/Pdxk/Bcat1/Rfk	8
1	mmu04530	Tight junction - Mus musculus (house mouse)	21/202	169/9710	3.76258e-11	1.00461e-08	7.40635e-09	Tuba1a/Myl6/Arpc5/Actg1/Arpc1b/Actb/Cdc42/Myh10/Actn1/Prkcz/Myh9/Actr2/Arpc2/Cldn7/Jun/Actr3/Arpc3/Crb3/Arpc1a/Rock1/Cldn6	21
1	mmu04810	Regulation of actin cytoskeleton - Mus musculus (house mouse)	22/202	232/9710	2.46402e-09	2.19298e-07	1.61675e-07	Gsn/Iqgap1/Arpc5/Actg1/Pdgfb/Itga6/Arpc1b/Actb/Cdc42/Myh10/Actn1/Myh9/Actr2/Arpc2/Actr3/Arpc3/Ppp1cb/Arpc1a/Cfl2/Gng12/Rock1/Itgb5	22
1	mmu04820	Cytoskeleton in muscle cells - Mus musculus (house mouse)	21/202	229/9710	1.05959e-08	6.13776e-07	4.52498e-07	Tpm1/Csrp1/Actg1/Itga6/Dag1/Actb/Tpm4/Hspg2/Zyx/Tpm2/Myh10/Col4a2/Pdlim7/Col4a1/Myh9/Pdlim1/Tnnt1/Pdlim2/Emd/Itgb5/Flnc	21
1	mmu04510	Focal adhesion - Mus musculus (house mouse)	15/202	202/9710	1.96743e-05	0.000656629	0.000484091	Actg1/Pdgfb/Itga6/Actb/Zyx/Cdc42/Ilk/Col4a2/Col4a1/Actn1/Flna/Jun/Ppp1cb/Rock1/Itgb5	15
1	mmu04390	Hippo signaling pathway - Mus musculus (house mouse)	10/202	158/9710	0.00168141	0.015081	0.0111182	Wnt4/Actg1/Actb/Ywhah/Prkcz/Cdh1/Wnt6/Serpine1/Tcf7l1/Ppp1cb	10
2	mmu01200	Carbon metabolism - Mus musculus (house mouse)	10/198	122/9710	0.000188067	0.00714655	0.00640088	Shmt1/Pkm/Idh3a/Gapdh/Pgam1/Gcsh/Pgk1/Hibch/Got2/Eno1	10
2	mmu04530	Tight junction - Mus musculus (house mouse)	11/198	169/9710	0.000670125	0.0138899	0.0124406	Cldn3/Ezr/Slc9a3r1/F11r/Ybx3/Cldn7/Cldn6/Ppp2r2c/Vasp/Rdx/Arpc1b	11
2	mmu04390	Hippo signaling pathway - Mus musculus (house mouse)	10/198	158/9710	0.00144814	0.0275146	0.0246438	Wnt7b/Bmp4/Bmp8b/Wnt6/Sox2/Ppp2r2c/Id2/Myc/Smad7/Ccnd3	10
2	mmu04350	TGF-beta signaling pathway - Mus musculus (house mouse)	8/198	110/9710	0.00180019	0.0315725	0.0282782	Bmp4/Bmp8b/Cul1/Id2/Bambi/Myc/Smad7/Tfdp1	8
2	mmu01240	Biosynthesis of cofactors - Mus musculus (house mouse)	9/198	152/9710	0.00388183	0.0553161	0.0495444	Fpgs/Bcat1/Shmt1/Nme1/Mthfd2/Ctps/Ak4/Eprs/Mat2a	9
2	mmu04550	Signaling pathways regulating pluripotency of stem cells - Mus musculus (house mouse)	8/198	140/9710	0.00783167	0.089281	0.0799654	Wnt7b/Bmp4/Wnt6/Sox2/Esrrb/Id2/Myc/Fgfr1	8
3	mmu03010	Ribosome - Mus musculus (house mouse)	29/215	265/9710	7.38778e-13	1.73613e-10	1.68752e-10	Rps14/Rps18/Rpl37/Rps23/Rps4x/Rpl9/Rps15/Rps3/Rpl28/Rpl11/Rps24/Rplp2/Rpl18/Rplp1/Rps17/Rps29/Rps19/Rpl30/Rps6/Rpsa/Rps27l/Rpl26/Rpl35a/Rpl23a/Rsl24d1/Rps5/Rps25/Rps12/Rpl10l	29
3	mmu03013	Nucleocytoplasmic transport - Mus musculus (house mouse)	10/215	118/9710	0.000278733	0.0109171	0.0106114	Eef1a1/Acin1/Pnn/Thoc2l/Eif4a3/Gle1/Tmem33/Kpna1/Nup54/Phax	10
4	mmu04820	Cytoskeleton in muscle cells - Mus musculus (house mouse)	30/353	229/9710	8.71095e-10	1.21082e-07	8.29833e-08	Vcan/Vim/Nid1/Fbn2/Fn1/Tpm1/Col5a1/Itgav/Itgb1/Sdc3/Vcl/Bgn/Col1a2/Dsp/Col4a2/Csrp2/Col1a1/Capzb/Col4a1/Tpm2/Actb/Lmna/Syne2/Inf2/Thbs1/Myh9/Pdlim5/Actg1/Jup/Zyx	30
4	mmu04510	Focal adhesion - Mus musculus (house mouse)	27/353	202/9710	4.03413e-09	3.48718e-07	2.38992e-07	Fn1/Emp1/Itgav/Itgb1/Flna/Parvb/Vcl/Col1a2/Actn1/Ccnd1/Ctnnb1/Spp1/Lamb1/Col4a2/Col1a1/Capn2/Ccnd2/Col4a1/Actb/Flnb/Jun/Thbs1/Akt1/Igf1r/Actg1/Zyx/Pik3ca	27
4	mmu04530	Tight junction - Mus musculus (house mouse)	17/353	169/9710	0.000136397	0.00185759	0.00127309	Msn/Runx1/Itgb1/Actn1/Ccnd1/Cdk4/Pard6g/Arpc1b/Tuba1a/Actb/Nedd4/Cttn/Arpc3/Jun/Myh9/Cgnl1/Actg1	17
4	mmu04810	Regulation of actin cytoskeleton - Mus musculus (house mouse)	20/353	232/9710	0.000298726	0.00356641	0.00244423	Lpar4/Tmsb4x/Fn1/Msn/Itgav/Itgb1/Vcl/Actn1/Gsn/Iqgap2/Arhgef7/Arpc1b/Actb/Arpc3/Akt1/Myh9/Gng12/Actg1/Cfl1/Pik3ca	20
4	mmu04350	TGF-beta signaling pathway - Mus musculus (house mouse)	12/353	110/9710	0.000629414	0.00602488	0.00412913	Bmp2/Ltbp1/Emp3/Cdkn2b/Trf/Id3/Tgfb2/Id1/Tgfb1/Neo1/Thbs1/Fst	12
4	mmu04390	Hippo signaling pathway - Mus musculus (house mouse)	13/353	158/9710	0.0049604	0.0250726	0.0171834	Lef1/Bmp2/Tead2/Tgfb2/Id1/Fzd1/Ccnd1/Ctnnb1/Tgfb1/Pard6g/Ccnd2/Actb/Actg1	13
4	mmu04514	Cell adhesion molecules - Mus musculus (house mouse)	12/353	179/9710	0.0300996	0.0961804	0.0659169	Vcan/Cdh2/Cadm1/Ncam1/Itgav/Itgb1/Sdc3/Alcam/Neo1/Cd276/Nectin3/Ptprs	12
Top Enriched GO Terms
Cluster	ID	Description	GeneRatio	BgRatio	pvalue	p.adjust	qvalue	geneID	Count
0	GO:0040029	epigenetic regulation of gene expression	15/254	177/28943	5.74027e-11	5.1562e-08	3.59759e-08	Tet1/Cenpv/Dnmt3l/Ash2l/Dppa3/Klf2/Trim28/Dnmt3b/Rif1/Zfp57/Macroh2a1/Jarid2/Zfp42/Sirt1/Ctr9	15
0	GO:0090287	regulation of cellular response to growth factor stimulus	17/254	318/28943	3.84529e-09	1.02906e-06	7.17996e-07	Tet1/Nanog/Gdf3/Hsp90ab1/Got1/Folr1/Fgf4/Sap30/Sfrp1/Rbpj/Tdgf1/Sirt1/Lrp2/Cited2/Fgfbp1/Sinhcaf/Nedd4	17
0	GO:0006338	chromatin remodeling	17/254	330/28943	6.68113e-09	1.54958e-06	1.08117e-06	Tet1/Cenpv/Dnmt3l/Ash2l/Dppa3/Trim28/Mta3/Dnmt3b/Set/Rif1/Zfp57/Macroh2a1/Jarid2/Kat6b/Zfp42/Sirt1/Ctr9	17
0	GO:0001829	trophectodermal cell differentiation	5/254	25/28943	2.30325e-06	0.000138155	9.63936e-05	Pou5f1/Nodal/Sox2/Cited2/Ctr9	5
0	GO:0048863	stem cell differentiation	12/254	282/28943	8.29709e-06	0.000320948	0.000223932	Pou5f1/Nanog/Dnmt3l/Tbx3/Folr1/Ncoa3/Sfrp1/Mta3/Sox2/Jarid2/Rest/Cited2	12
0	GO:0001890	placenta development	9/254	180/28943	3.24891e-05	0.00087397	0.000609786	Dnmt3l/Hsp90ab1/Nodal/Ncoa3/Trim28/Apela/Rbpj/Cited2/Gjb3	9
0	GO:0060560	developmental growth involved in morphogenesis	7/254	278/28943	0.0117554	0.0565742	0.039473	Hsp90aa1/Hsp90ab1/Apoe/Atp5g1/Trim28/Sfrp1/Macf1	7
0	GO:0031589	cell-substrate adhesion	8/254	371/28943	0.0172491	0.0723632	0.0504892	Sdc4/Nid2/Sfrp1/Dlc1/Tdgf1/Spp1/Macf1/Itga6	8
0	GO:0007163	establishment or maintenance of cell polarity	6/254	235/28943	0.0179472	0.0747766	0.0521731	Hsp90aa1/Hsp90ab1/Ooep/Mtcl1/Macf1/Dst	6
0	GO:0007015	actin filament organization	9/254	460/28943	0.0209889	0.0818616	0.0571165	Khdc3/Sdc4/Pycard/Ooep/Mtss1/Dlc1/Stmn1/Rgcc/Hip1	9
1	GO:0007015	actin filament organization	32/340	460/28943	9.12494e-16	3.60253e-12	2.55114e-12	Tmsb10/Wnt4/Tpm1/Gsn/Marcksl1/Arpc5/Actg1/Cald1/Arpc1b/Rhoc/Rhob/Tpm4/Dstn/Zyx/Cdc42/Cotl1/Tacstd2/Tpm2/Myh10/Actn1/Arf1/Flna/Actr2/Arpc2/Marcks/Actr3/Arpc3/Pdlim1/Arpc1a/Cfl2/Myadm/Itgb5	32
1	GO:0032970	regulation of actin filament-based process	29/340	416/28943	2.04199e-14	4.03088e-11	2.85448e-11	Tmsb10/Wnt4/Sri/Tpm1/Gsn/Abracl/Iqgap1/Arpc5/Actg1/Arpc1b/Rhoc/Rhob/Dstn/Mdk/Cdc42/Cnn2/Cotl1/Tacstd2/Ilk/Arf1/Myh9/Flna/Arpc2/Actr3/Arpc3/Arpc1a/Cfl2/Myadm/Rock1	29
1	GO:0001890	placenta development	20/340	180/28943	4.58108e-14	5.88596e-11	4.16816e-11	Krt8/Hand1/Cited1/Plac1/Krt19/Cebpb/Pdgfb/Cdkn1c/Phlda2/Nrk/Cdh1/Esx1/Peg10/Map3k4/Serpine1/Spint1/St14/Spint2/Ctsb/Gjb5	20
1	GO:0031589	cell-substrate adhesion	27/340	371/28943	5.96348e-14	5.88596e-11	4.16816e-11	Lgals1/Wnt4/Iqgap1/Actg1/Pdgfb/Itga6/Dag1/Mdk/Zyx/Cdc42/Csf1/Tacstd2/Ddr1/Ilk/Actn1/Prkcz/Flna/Arpc2/Fndc3b/Marcks/Utrn/Serpine1/Ninj1/Myadm/Rock1/Itgb5/Calr	27
1	GO:0007163	establishment or maintenance of cell polarity	16/340	235/28943	2.22673e-08	3.25598e-06	2.30573e-06	Gsn/Arpc5/Rhou/Actb/Rhoc/Rhob/Map1b/Cdc42/Ilk/Prkcz/Myh9/Actr2/Actr3/Pdlim1/Crb3/Spint2	16
1	GO:0060560	developmental growth involved in morphogenesis	13/340	278/28943	2.84751e-05	0.000885193	0.000626853	Iqgap1/Ryk/App/Sh3glb1/Map1b/Csf1/Ddr1/Ilk/Prkcz/Lzts2/Actr3/Septin7/Tfap2c	13
1	GO:0090287	regulation of cellular response to growth factor stimulus	13/340	318/28943	0.000111617	0.0026546	0.00187987	Wnt4/Pdgfb/Sh3glb1/Cdkn1c/Rbbp7/Ilk/Pmepa1/Msx2/Bcl9l/Peg10/Ski/Gpc1/Hspa5	13
1	GO:0030198	extracellular matrix organization	12/340	322/28943	0.000469423	0.00726777	0.0051467	Anxa2/Serpinh1/App/Dag1/Pmp22/Hspg2/Ddr1/Col4a2/Col4a1/Spint1/Lgals3/Spint2	12
1	GO:0043062	extracellular structure organization	12/340	323/28943	0.000482509	0.00741224	0.005249	Anxa2/Serpinh1/App/Dag1/Pmp22/Hspg2/Ddr1/Col4a2/Col4a1/Spint1/Lgals3/Spint2	12
1	GO:0040029	epigenetic regulation of gene expression	8/340	177/28943	0.00122215	0.0131052	0.00928047	Gnas/Cdkn1c/Hat1/H19/Pcgf5/Ctr9/H3f3b/Tfap2c	8
1	GO:0048863	stem cell differentiation	10/340	282/28943	0.00197307	0.0179748	0.0127289	Rbbp7/Anxa6/Cdc42/Tacstd2/Msx2/Efnb1/Eif2ak2/Tcf7l1/Tfap2c/Epcam	10
1	GO:0001829	trophectodermal cell differentiation	3/340	25/28943	0.0030509	0.0245208	0.0173645	Cdh1/Ctr9/Tfap2c	3
1	GO:0006338	chromatin remodeling	10/340	330/28943	0.00597056	0.0384532	0.0272307	Gnas/Cdkn1c/Actb/Hat1/Rbbp7/H19/Hmg20b/Ctr9/Kdm6b/H3f3b	10
2	GO:0048863	stem cell differentiation	18/359	282/28943	1.85411e-08	2.5355e-06	1.89245e-06	Cdx2/Eomes/Nrp2/Wnt7b/Bmp4/Sema6a/Tcf15/Sox2/Esrrb/Nolc1/Etv4/Phf5a/Tcof1/Nudt21/Epcam/Fgfr1/Ezh2/Pdcd6	18
2	GO:0006338	chromatin remodeling	19/359	330/28943	3.88856e-08	4.9631e-06	3.70437e-06	Anp32b/Eomes/Nap1l1/Npm1/Kdm5a/Dnmt3b/Atrx/Ddx21/H19/Myc/Suv39h2/Ruvbl1/Set/Mybbp1a/H1f5/Ruvbl2/Ezh2/Samd1/Lmnb1	19
2	GO:0006913	nucleocytoplasmic transport	16/359	347/28943	8.19633e-06	0.000344876	0.000257409	Anp32b/Bmp4/Cited1/Ddx39a/Nup62cl/Sfn/Npm1/Ipo5/Nolc1/Rangrf/Chchd4/Magoh/Phb2/Abce1/Rae1/Rrs1	16
2	GO:0001829	trophectodermal cell differentiation	5/359	25/28943	1.23687e-05	0.000464312	0.000346554	Cdx2/Eomes/Sox2/Esrrb/Junb	5
2	GO:0001890	placenta development	9/359	180/28943	0.00043801	0.00678295	0.00506267	Cdx2/Eomes/Elf5/Wnt7b/Cited1/Esrrb/Junb/Gjb3/Htra1	9
2	GO:0090287	regulation of cellular response to growth factor stimulus	12/359	318/28943	0.000678332	0.00951404	0.0071011	Bmp4/Sema6a/Spry4/Pin1/Sorl1/Bambi/Cd63/Htra1/Smad7/Fgfr1/Grb10/Pdcd6	12
2	GO:0002181	cytoplasmic translation	7/359	146/28943	0.00237281	0.0238464	0.0177985	Paip1/Cnbp/Pkm/Eif4h/Eif2s2/Igf2bp1/Dph3	7
2	GO:0040029	epigenetic regulation of gene expression	7/359	177/28943	0.00678506	0.0497701	0.0371475	Hdac6/Dnmt3b/H19/Eif1/Ezh2/Samd1/Lmnb1	7
2	GO:0031589	cell-substrate adhesion	10/359	371/28943	0.0181728	0.0922343	0.068842	S100a10/Spry4/C1qbp/Tnfrsf12a/Hsd17b12/Nexmif/Cd63/Pdpn/Bcl2l11/Plet1	10
3	GO:0002181	cytoplasmic translation	29/426	146/28943	1.97615e-24	1.01744e-21	8.26715e-22	Rps14/Rps18/Rps23/Rps4x/Rpl9/Rps15/Rps3/Rpl28/Eif4b/Rpl11/Rps24/Rplp2/Rpl18/Rplp1/Rps17/Rps29/Rps19/Rpl30/Rps6/Rpsa/Rpl26/Rpl35a/Eif4a2/Rpl23a/Rps5/Rps25/Etf1/Rps12/Ythdf2	29
3	GO:0006913	nucleocytoplasmic transport	23/426	347/28943	2.5103e-09	2.42368e-07	1.96936e-07	Mdm2/Rps15/Cdkn1a/Thoc2l/Neurod1/Eif4a3/Ythdc1/Pml/Mcm3ap/Gle1/Hnrnpa2b1/Ei24/Lsg1/Rab23/Poldip3/Med1/Polr2d/Chtop/Kpna1/Nup54/Phax/Nfkbia/Alkbh5	23
3	GO:0040029	epigenetic regulation of gene expression	16/426	177/28943	9.32605e-09	8.19783e-07	6.66112e-07	Xist/Ythdc1/Tsix/Kansl1/Cggbp1/Resf1/Baz1a/Kcnq1ot1/Kansl2/Zdbf2/Kdm1a/Eed/Zfp57/Rif1/Ppm1d/Jarid2	16
3	GO:0006338	chromatin remodeling	21/426	330/28943	2.52774e-08	2.1186e-06	1.72146e-06	Brd2/Ttf1/Smarcad1/Tsix/Resf1/Mcm3ap/Baz1a/Kcnq1ot1/Zdbf2/Ddx21/Kdm5b/Spty2d1/Kdm1a/Dpf2/Daxx/Zfp57/Kat6b/Rif1/Chd1/Ppm1d/Jarid2	21
3	GO:0048863	stem cell differentiation	11/426	282/28943	0.00327892	0.0354872	0.028835	Pum1/Mtf2/Cdk12/Med1/Kdm3a/Ythdf2/Ncoa3/Gata6/Ociad1/Pou5f1/Jarid2	11
3	GO:0001890	placenta development	8/426	180/28943	0.0053725	0.0494908	0.0402136	Xist/Rps6/Alkbh1/Tex19.1/Ash1l/Med1/Rbpj/Ncoa3	8
4	GO:0030198	extracellular matrix organization	43/686	322/28943	4.51819e-20	9.75717e-17	5.83036e-17	Ets1/Bmp2/Creb3l1/Tgfbi/Flrt2/Nid1/Fn1/Serpinh1/Col5a1/Npnt/Mmp9/Itgb1/Sox9/Apbb2/Pxdn/Aebp1/Sh3pxd2b/Fbln2/Tgfb2/Phldb2/Col1a2/Col18a1/Fscn1/Efemp2/Prdx4/Ext1/Fbln1/Lamb1/Col4a2/Tgfb1/Mmp14/Col1a1/Fkbp10/Pmp22/Col4a1/Sulf2/Pbxip1/Hsd17b12/Anxa2/P3h4/App/B4galt1/Atp7a	43
4	GO:0043062	extracellular structure organization	43/686	323/28943	5.09807e-20	9.75717e-17	5.83036e-17	Ets1/Bmp2/Creb3l1/Tgfbi/Flrt2/Nid1/Fn1/Serpinh1/Col5a1/Npnt/Mmp9/Itgb1/Sox9/Apbb2/Pxdn/Aebp1/Sh3pxd2b/Fbln2/Tgfb2/Phldb2/Col1a2/Col18a1/Fscn1/Efemp2/Prdx4/Ext1/Fbln1/Lamb1/Col4a2/Tgfb1/Mmp14/Col1a1/Fkbp10/Pmp22/Col4a1/Sulf2/Pbxip1/Hsd17b12/Anxa2/P3h4/App/B4galt1/Atp7a	43
4	GO:0032970	regulation of actin filament-based process	46/686	416/28943	4.61767e-18	5.87714e-15	3.51186e-15	Efna5/Nrp1/Tmsb4x/Dbn1/Cd47/Tpm1/Pam/Lrp1/Mdk/Rhoc/Sh3pxd2b/Flna/Tgfb2/Phldb2/Id1/Stmn1/Bin1/Gsn/Fscn1/Arhgap28/Dsp/Tmsb10/Tgfb1/Arhgef5/Iqgap2/Akap13/Acta2/Capg/S100a10/Lima1/Capzb/Arpc1b/Cttn/Arpc3/Nck2/Svil/Cnn2/Myh9/Abracl/Sri/Washc2/Cgnl1/Actg1/Cfl1/Jup/Pik3ca	46
4	GO:0031589	cell-substrate adhesion	41/686	371/28943	3.19671e-16	2.0343e-13	1.21559e-13	Efna5/Nid1/Nrp1/Cdkn2a/Fn1/Dbn1/Marcks/Lrp1/Cd63/Npnt/Itgav/Mdk/Itgb1/Lgals1/Flna/Fbln2/Parvb/Vcl/Phldb2/Actn1/Ctnnb1/Cdk6/Efemp2/Spp1/Fbln1/Lamb1/Peak1/Mmp14/Map4k4/Col1a1/S100a10/Utrn/Hsd17b12/Cttn/Thbs1/Tnfrsf12a/Actg1/Cfl1/Jup/P4hb/Zyx	41
4	GO:0007015	actin filament organization	45/686	460/28943	1.11465e-15	5.67467e-13	3.39087e-13	Dpysl3/Nrp1/Tmsb4x/Dbn1/Marcks/Cd47/Tpm1/Sh3kbp1/Cald1/Rhoc/Sh3pxd2b/Trf/Flna/Phldb2/Id1/Stmn1/Actn1/Bin1/Gsn/Fscn1/Pls3/Arhgap28/Tmsb10/Myo1b/Arhgef5/Iqgap2/Mprip/Capg/S100a10/Lima1/Capzb/Tpm2/Arpc1b/Cttn/Arpc3/Marcksl1/Nck2/Svil/Washc2/Cgnl1/Hsp90b1/Actg1/Cfl1/Zyx/Pik3ca	45
4	GO:0090287	regulation of cellular response to growth factor stimulus	37/686	318/28943	1.77184e-15	7.51702e-13	4.49176e-13	Zeb2/Nrep/Bmp2/Creb3l1/Ltbp1/Nrp1/Fbn2/Cdkn2b/Lrp1/Sox11/Cd63/Npnt/Spred3/Tcf4/Fstl1/Il17rd/Gpc3/Fzd1/Ctnnb1/Grb10/Zfp703/Cdkn1c/Tgfb1/Tgfb1i1/Sh3glb1/Neo1/Cited2/Myof/Spred1/Sdcbp/Sulf2/Nedd4/Thbs1/Ptp4a3/Pmepa1/Ogt/Fst	37
4	GO:0060560	developmental growth involved in morphogenesis	30/686	278/28943	5.88768e-12	7.1367e-10	4.26451e-10	Zeb2/Efna5/Bdnf/Nrp1/Fn1/Dbn1/Lrp1/Cadm1/Itgb1/Sox9/Dpysl2/Rtn4/Map1b/Vcl/Nrp2/Ctnnb1/Rdh10/Ext1/Tgfb1/Raph1/Sh3glb1/Ndn/Auts2/Lzts2/Cttn/App/Tnfrsf12a/Septin7/Cfl1/Ptprs	30
4	GO:0048863	stem cell differentiation	19/686	282/28943	4.9698e-05	0.000489346	0.000292406	Zeb2/Cdh2/Nrp1/Fn1/Sox11/Itgb1/Sox9/Mllt3/Tead2/Nrp2/Tgfb2/Fzd1/Ctnnb1/Cdk6/Rdh10/Ext1/Cited2/Prickle1/Cfl1	19
4	GO:0007163	establishment or maintenance of cell polarity	16/686	235/28943	0.000169471	0.0013418	0.000801787	Msn/Itgb1/Rhoc/Map1b/Frmd4a/Parvb/Gsn/Fscn1/Pard6g/Actb/Lmna/Tcirg1/Igf1r/Dst/Myh9/Cfl1	16
4	GO:0006913	nucleocytoplasmic transport	20/686	347/28943	0.000264641	0.00191105	0.00114194	Atxn1/Cdkn2a/Bach2/Flna/Cdkn1a/Ppp3ca/Gli3/Ier3/Tgfb1/Akap13/Ei24/Hyal2/Nedd4/Lmna/Akt1/Prickle1/Sem1/Cfl1/Jup/Khdrbs1	20
4	GO:0001890	placenta development	13/686	180/28943	0.000384315	0.0025724	0.00153713	Lef1/Fbn2/Itgav/Ctsb/Ctsl/Junb/Cdkn1c/Cited2/Nrk/Tmed2/Pbrm1/Akt1/Cebpb	13
4	GO:0006338	chromatin remodeling	16/686	330/28943	0.00581094	0.0228268	0.01364	Hmga2/Gnas/Sox9/Suv39h1/Mllt3/Chd7/Rere/Cdkn1c/Ndn/Actb/H3f3a/Hp1bp3/Lmna/Mpnd/Pbrm1/Pik3ca	16
4	GO:0040029	epigenetic regulation of gene expression	9/686	177/28943	0.0257393	0.0726378	0.0434044	Hmga2/Gnas/Suv39h1/Cdkn1c/Ndn/H3f3a/Lmna/Ogt/Pik3ca	9
