## Supplementary material for "Chemically induced cell plasticity enables the generation of high-fidelity embryo model": Table S4

### Sheet: Sheet1
Table S4. Top 30 differential expressed gene list of day 4.5 ci-MOs (OG2 ESC), related to Figure 5D
p_val	avg_log2FC	pct.1	pct.2	p_val_adj	cluster	gene
0	1.97734	1	0.837	0	Epiblast	Dnmt3b
0	1.70311	1	0.302	0	Epiblast	Utf1
0	1.64431	0.974	0.163	0	Epiblast	Pim2
0	1.29871	0.985	0.353	0	Epiblast	Pou5f1
0	1.24432	0.957	0.271	0	Epiblast	Slc7a3
0	1.19833	0.952	0.212	0	Epiblast	Gng3
0	1.09164	0.896	0.2	0	Epiblast	Rasgrp2
0	1.08474	0.904	0.308	0	Epiblast	Phc1
9.33291e-299	1.3542	0.979	0.517	3.36582e-294	Epiblast	Snrpn
2.34345e-297	1.12643	0.993	0.354	8.45143e-293	Epiblast	Pou3f1
1.42143e-290	1.2495	1	0.958	5.12623e-286	Epiblast	G3bp2
9.54844e-270	1.26988	0.993	0.5	3.44355e-265	Epiblast	Wfdc2
6.5057e-237	1.26178	0.99	0.6	2.34622e-232	Epiblast	Chchd10
4.89336e-230	1.02291	0.909	0.384	1.76474e-225	Epiblast	L1td1
6.91485e-211	1.64762	0.972	0.726	2.49377e-206	Epiblast	ENSMUSG00000115801
5.32461e-198	1.02377	0.99	0.82	1.92027e-193	Epiblast	Mkrn1
3.21858e-265	1.27605	0.802	0.079	1.16075e-260	Caudal lateral epiblast	Apln
1.49791e-140	2.33487	0.994	0.307	5.40206e-136	Caudal lateral epiblast	Fst
7.12489e-119	1.71876	0.965	0.28	2.56952e-114	Caudal lateral epiblast	T
9.49872e-90	1.49605	0.971	0.371	3.42562e-85	Caudal lateral epiblast	Pou5f1
3.99866e-86	1.9438	1	0.483	1.44208e-81	Caudal lateral epiblast	Fgf8
1.0251e-82	1.41775	1	0.943	3.69691e-78	Caudal lateral epiblast	Tceal8
6.21289e-50	1.00362	0.988	0.574	2.24062e-45	Caudal lateral epiblast	Igfbp2
1.86061e-196	2.83798	0.795	0.029	6.71009e-192	Primordial germ cells	Sprr2a3
1.04768e-55	1.3227	0.75	0.095	3.77834e-51	Primordial germ cells	Psmb8
1.4412e-38	2.30279	0.773	0.151	5.19756e-34	Primordial germ cells	Igfbp3
6.28197e-35	1.52178	0.591	0.093	2.26553e-30	Primordial germ cells	Dnd1
4.32607e-33	3.13448	1	0.488	1.56016e-28	Primordial germ cells	Fgf8
1.30129e-32	1.87421	1	0.375	4.69299e-28	Primordial germ cells	Rspo3
3.64521e-32	1.46265	0.955	0.284	1.31461e-27	Primordial germ cells	Cdx2
8.19731e-31	1.98027	0.955	0.361	2.95628e-26	Primordial germ cells	Ifitm3
2.08421e-23	1.69053	0.977	0.616	7.5165e-19	Primordial germ cells	Psme2
2.13671e-22	1.37713	0.864	0.286	7.70581e-18	Primordial germ cells	T
4.0123e-21	1.36395	1	0.716	1.44699e-16	Primordial germ cells	Ypel3
1.09347e-17	1.21812	1	0.905	3.94348e-13	Primordial germ cells	Zfand6
7.17074e-17	1.1668	0.886	0.552	2.58606e-12	Primordial germ cells	Idnk
1.5706e-16	1.17903	0.773	0.342	5.66422e-12	Primordial germ cells	Dock11
1.60199e-16	1.27757	0.932	0.655	5.7774e-12	Primordial germ cells	Psme1
1.2749e-15	1.32148	0.795	0.441	4.5978e-11	Primordial germ cells	Tmem185a
6.73391e-15	1.35831	0.795	0.377	2.42852e-10	Primordial germ cells	Pou5f1
1.54368e-14	1.16516	0.841	0.472	5.56712e-10	Primordial germ cells	Pdgfa
1.61185e-14	1.42999	0.977	0.787	5.81298e-10	Primordial germ cells	Ifitm2
1.98221e-13	1.00973	0.409	0.1	7.14863e-09	Primordial germ cells	Crabp2
2.31267e-13	1.14321	1	0.876	8.34042e-09	Primordial germ cells	Id1
1.54414e-12	1.18352	0.795	0.491	5.5688e-08	Primordial germ cells	Crot
8.77265e-12	1.29652	0.705	0.314	3.16377e-07	Primordial germ cells	Fst
1.3801e-11	1.15456	0.932	0.711	4.97718e-07	Primordial germ cells	H1f10
1.66519e-11	1.02174	0.909	0.84	6.00533e-07	Primordial germ cells	Cirbp
1.99048e-11	1.01072	0.977	0.725	7.17846e-07	Primordial germ cells	Arf5
4.42758e-10	1.01825	0.5	0.177	1.59676e-05	Primordial germ cells	Tgfb2
1.1267e-09	1.06602	0.591	0.29	4.06335e-05	Primordial germ cells	Pitx2
1.48355e-08	1.09409	0.909	0.606	0.000535026	Primordial germ cells	Ifitm1
4.59613e-07	1.6797	0.909	0.926	0.0165755	Primordial germ cells	Tpm1
1.04477e-191	1.67479	0.873	0.163	3.76786e-187	Anterior primitive streak	Gsc
1.39984e-162	1.0577	0.745	0.122	5.0484e-158	Anterior primitive streak	Chrd
3.07672e-145	1.1841	0.569	0.078	1.10959e-140	Anterior primitive streak	Lefty1
7.40973e-131	1.55077	0.922	0.283	2.67225e-126	Anterior primitive streak	Upp1
1.33878e-112	1.73233	0.995	0.378	4.82818e-108	Anterior primitive streak	Tdgf1
3.07434e-108	2.00168	1	0.482	1.10873e-103	Anterior primitive streak	Fgf8
1.47621e-98	1.3686	0.912	0.33	5.32382e-94	Anterior primitive streak	Fgf5
9.17015e-96	1.12696	0.74	0.196	3.30712e-91	Anterior primitive streak	Mixl1
4.97182e-86	1.44321	0.98	0.573	1.79304e-81	Anterior primitive streak	Igfbp2
4.25404e-82	1.55807	0.99	0.778	1.53418e-77	Anterior primitive streak	Larp7
1.61443e-74	1.10082	0.814	0.28	5.82228e-70	Anterior primitive streak	T
2.15707e-60	1.14545	0.838	0.372	7.77925e-56	Anterior primitive streak	Sp5
3.40219e-55	1.55329	0.799	0.375	1.22697e-50	Anterior primitive streak	Lhx1
3.94335e-51	1.18774	0.745	0.309	1.42213e-46	Anterior primitive streak	Fst
8.74977e-49	1.06006	0.696	0.288	3.15552e-44	Anterior primitive streak	Otx2
8.62889e-45	1.02594	0.971	0.622	3.11192e-40	Anterior primitive streak	Cyp26a1
0	2.95553	0.975	0.052	0	Notochord	Foxj1
0	2.91509	0.933	0.035	0	Notochord	Tppp3
0	2.79331	0.988	0.048	0	Notochord	Pifo
0	2.67281	1	0.058	0	Notochord	Cfap126
0	2.4308	0.945	0.087	0	Notochord	Capsl
0	2.27094	0.908	0.014	0	Notochord	Dynlrb2
0	2.23702	0.963	0.024	0	Notochord	1110017D15Rik
0	2.17378	0.822	0.052	0	Notochord	Gal
0	2.08342	0.945	0.052	0	Notochord	Efcab10
0	2.04792	0.945	0.036	0	Notochord	Nme5
0	2.00001	0.951	0.032	0	Notochord	2410004P03Rik
0	1.97806	0.908	0.063	0	Notochord	Erich2
0	1.93152	0.902	0.055	0	Notochord	Rsph1
0	1.89619	0.669	0.009	0	Notochord	Fam183b
0	1.74145	0.902	0.023	0	Notochord	Enkur
0	1.72017	0.859	0.021	0	Notochord	Riiad1
5.74709e-284	2.76955	0.975	0.121	2.07263e-279	Notochord	Chrd
2.16488e-189	2.94724	0.982	0.213	7.80744e-185	Notochord	Mlf1
1.1509e-179	2.59399	0.994	0.233	4.15061e-175	Notochord	Bicc1
8.78747e-173	2.21579	0.877	0.162	3.16911e-168	Notochord	Slc5a3
2.73826e-162	3.33007	1	0.28	9.87524e-158	Notochord	T
3.45903e-161	2.03594	0.982	0.253	1.24746e-156	Notochord	Arl4a
6.20987e-121	1.72946	0.982	0.389	2.23953e-116	Notochord	Ift74
1.66048e-116	1.93498	0.982	0.426	5.98837e-112	Notochord	B9d1
8.13457e-109	1.73074	0.982	0.456	2.93365e-104	Notochord	Gm17018
1.46179e-106	1.7708	0.963	0.426	5.27181e-102	Notochord	Cfap36
6.01754e-103	1.90351	0.994	0.6	2.17017e-98	Notochord	Cfap298
1.54276e-102	1.73266	0.969	0.402	5.5638e-98	Notochord	Cthrc1
2.01289e-100	2.6053	1	0.778	7.25928e-96	Notochord	Larp7
7.89779e-87	1.71345	0.994	0.759	2.84826e-82	Notochord	Tuba1a
0	1.83913	0.714	0.138	0	Definitive endoderm	Trh
1.06819e-290	1.1055	0.504	0.071	3.85231e-286	Definitive endoderm	Cer1
1.03459e-251	1.09482	0.579	0.113	3.73115e-247	Definitive endoderm	Chrd
2.47935e-191	1.52856	0.979	0.773	8.94154e-187	Definitive endoderm	Larp7
2.8781e-187	1.19709	0.995	0.562	1.03796e-182	Definitive endoderm	Igfbp2
4.06596e-182	1.33607	1	0.862	1.46635e-177	Definitive endoderm	Emb
9.1062e-160	1.03213	0.808	0.32	3.28406e-155	Definitive endoderm	Fgf5
1.41435e-99	1.30711	0.64	0.274	5.1007e-95	Definitive endoderm	T
0	3.01041	0.929	0.131	0	Gut	Trh
0	1.44586	0.65	0.067	0	Gut	Cer1
1.27023e-252	1.81641	1	0.862	4.58096e-248	Gut	Emb
1.25753e-222	1.52912	1	0.797	4.53516e-218	Gut	Slc16a1
5.03194e-198	1.17808	0.991	0.791	1.81472e-193	Gut	Cd24a
1.61222e-181	1.00799	0.674	0.198	5.8143e-177	Gut	Apela
9.2774e-180	1.11222	0.938	0.509	3.3458e-175	Gut	Prxl2a
1.06163e-179	1.03873	0.98	0.503	3.82866e-175	Gut	Wfdc2
6.90874e-173	1.03086	0.996	0.791	2.49157e-168	Gut	Slc2a1
4.54228e-169	1.11452	0.996	0.974	1.63813e-164	Gut	Gas5
3.76461e-161	1.29023	0.918	0.562	1.35767e-156	Gut	Pkdcc
8.79402e-147	1.20249	0.967	0.564	3.17148e-142	Gut	Igfbp2
2.75773e-145	1.0306	1	0.782	9.94548e-141	Gut	Slc2a3
3.55858e-145	1.05183	0.973	0.699	1.28337e-140	Gut	Car2
1.28104e-143	1.05915	0.716	0.278	4.61995e-139	Gut	Otx2
3.53744e-141	1.03352	0.801	0.336	1.27574e-136	Gut	Sfrp1
0	1.87276	0.953	0.337	0	Nascent mesoderm	Mesp1
0	1.5366	0.882	0.288	0	Nascent mesoderm	Fst
0	1.43697	0.875	0.259	0	Nascent mesoderm	T
0	1.41627	0.515	0.071	0	Nascent mesoderm	Slpi
0	1.3737	0.899	0.273	0	Nascent mesoderm	Dll3
5.52682e-285	1.62006	0.899	0.362	1.99319e-280	Nascent mesoderm	Tdgf1
2.23021e-254	1.77186	0.973	0.466	8.04304e-250	Nascent mesoderm	Fgf8
7.46227e-228	1.07478	0.896	0.353	2.69119e-223	Nascent mesoderm	Pou5f1
2.42728e-199	1.00761	0.854	0.353	8.75373e-195	Nascent mesoderm	Rspo3
6.88828e-152	1.10392	0.807	0.361	2.48419e-147	Nascent mesoderm	Lhx1
0	1.81215	0.965	0.275	0	Mixed mesoderm	Mesp1
0	1.64268	1	0.875	0	Mixed mesoderm	Phlda2
0	1.48942	0.989	0.626	0	Mixed mesoderm	Fn1
0	1.27202	0.984	0.55	0	Mixed mesoderm	Ifitm1
0	1.2113	0.845	0.31	0	Mixed mesoderm	Crabp1
0	1.20452	0.988	0.62	0	Mixed mesoderm	Hmga2
0	1.05143	0.698	0.219	0	Mixed mesoderm	Foxf1
0	1.02606	0.972	0.631	0	Mixed mesoderm	Prtg
1.97201e-292	1.17497	0.704	0.339	7.11186e-288	Mixed mesoderm	Tdgf1
3.39001e-108	1.25113	0.93	0.294	1.22257e-103	Paraxial mesoderm A	Dll3
1.89937e-93	1.31483	0.781	0.223	6.84987e-89	Paraxial mesoderm A	Ppp1r1a
2.29945e-90	1.28701	0.957	0.345	8.29272e-86	Paraxial mesoderm A	Sfrp1
1.45572e-88	1.58872	0.957	0.374	5.24991e-84	Paraxial mesoderm A	Lhx1
4.78168e-87	1.53647	0.979	0.57	1.72446e-82	Paraxial mesoderm A	Pkdcc
8.60814e-81	1.64496	0.995	0.602	3.10444e-76	Paraxial mesoderm A	Ifitm1
8.43061e-73	1.26817	1	0.664	3.04041e-68	Paraxial mesoderm A	Hmga2
1.25064e-67	1.18186	0.813	0.332	4.51029e-63	Paraxial mesoderm A	Map1b
2.38847e-63	1.02869	1	0.975	8.61379e-59	Paraxial mesoderm A	Gas5
2.59509e-54	1.05253	0.995	0.672	9.35894e-50	Paraxial mesoderm A	Prtg
7.40344e-54	1.04377	0.973	0.63	2.66998e-49	Paraxial mesoderm A	Ldhb
1.53845e-57	1.45759	0.75	0.066	5.54827e-53	Paraxial mesoderm B	Aldh1a2
4.07848e-50	1.05523	0.812	0.088	1.47086e-45	Paraxial mesoderm B	Foxc1
5.72026e-45	1.29198	0.781	0.093	2.06296e-40	Paraxial mesoderm B	Dll1
2.42045e-43	1.10589	0.281	0.012	8.72912e-39	Paraxial mesoderm B	Ripply2
1.02096e-40	1.51777	0.844	0.127	3.68197e-36	Paraxial mesoderm B	Pcdh19
1.09227e-32	1.44171	0.969	0.198	3.93917e-28	Paraxial mesoderm B	Hoxb1
7.66037e-25	1.09322	0.812	0.177	2.76264e-20	Paraxial mesoderm B	Frzb
8.10826e-25	1.48738	0.969	0.3	2.92416e-20	Paraxial mesoderm B	Dll3
1.08521e-20	1.07981	0.906	0.236	3.91368e-16	Paraxial mesoderm B	Aplnr
1.29654e-20	1.95007	0.969	0.375	4.67583e-16	Paraxial mesoderm B	Rspo3
3.85905e-19	1.86342	1	0.606	1.39173e-14	Paraxial mesoderm B	Ifitm1
1.12174e-16	1.05616	0.938	0.357	4.04543e-12	Paraxial mesoderm B	Meis2
5.0372e-16	1.36744	0.969	0.662	1.81662e-11	Paraxial mesoderm B	Scd2
1.13272e-14	1.1755	0.938	0.47	4.08504e-10	Paraxial mesoderm B	Lef1
3.55888e-13	1.34087	1	0.673	1.28348e-08	Paraxial mesoderm B	Fn1
1.95753e-10	1.00425	1	0.675	7.05964e-06	Paraxial mesoderm B	Prtg
0	1.40005	0.609	0.059	0	Splanchnic mesoderm	Mef2c
9.50745e-284	1.1997	0.8	0.195	3.42877e-279	Splanchnic mesoderm	Rbm24
1.1834e-243	1.58927	0.95	0.362	4.26781e-239	Splanchnic mesoderm	Crabp1
2.85614e-222	1.57893	1	0.657	1.03004e-217	Splanchnic mesoderm	Hmga2
1.67727e-175	1.08412	0.823	0.311	6.0489e-171	Splanchnic mesoderm	Twist1
6.28129e-170	1.39542	0.99	0.594	2.26528e-165	Splanchnic mesoderm	Ifitm1
4.55425e-168	1.29571	0.996	0.665	1.64245e-163	Splanchnic mesoderm	Prtg
1.71227e-167	1.32646	0.613	0.169	6.17514e-163	Splanchnic mesoderm	Igfbpl1
3.39265e-155	1.08682	0.784	0.275	1.22353e-150	Splanchnic mesoderm	Hoxb2
5.79173e-142	1.10743	0.911	0.494	2.08873e-137	Splanchnic mesoderm	Gata6
0	2.0599	0.999	0.879	0	Extraembryonic mesoderm	Phlda2
0	1.6227	0.852	0.342	0	Extraembryonic mesoderm	Spin2c
0	1.61848	0.979	0.412	0	Extraembryonic mesoderm	Hand1
0	1.58045	0.952	0.327	0	Extraembryonic mesoderm	Pmp22
0	1.43958	0.879	0.523	0	Extraembryonic mesoderm	Mest
0	1.41676	0.899	0.213	0	Extraembryonic mesoderm	Foxf1
0	1.31899	0.974	0.662	0	Extraembryonic mesoderm	Slc38a4
0	1.21149	0.98	0.864	0	Extraembryonic mesoderm	Csrp2
0	1.19369	0.901	0.467	0	Extraembryonic mesoderm	Msx2
0	1.16969	0.907	0.341	0	Extraembryonic mesoderm	Bmp4
0	1.10709	0.947	0.652	0	Extraembryonic mesoderm	Bambi
0	1.09535	0.627	0.107	0	Extraembryonic mesoderm	Dlk1
0	1.07132	0.976	0.75	0	Extraembryonic mesoderm	Ppic
0	1.04737	0.843	0.298	0	Extraembryonic mesoderm	Msx1
1.14195e-307	1.32535	0.3	0.046	4.11832e-303	Extraembryonic mesoderm	Egr4
0	2.6733	0.994	0.361	0	Amniochorionic mesoderm	Pmp22
0	1.96475	0.945	0.367	0	Amniochorionic mesoderm	Spin2c
0	1.77889	0.999	0.87	0	Amniochorionic mesoderm	Csrp2
0	1.58683	0.95	0.25	0	Amniochorionic mesoderm	Foxf1
0	1.42799	0.948	0.391	0	Amniochorionic mesoderm	Vim
0	1.3578	0.784	0.165	0	Amniochorionic mesoderm	Tmem108
0	1.29619	0.877	0.263	0	Amniochorionic mesoderm	Hoxb2
0	1.20806	0.504	0.02	0	Amniochorionic mesoderm	Tdo2
0	1.17929	0.813	0.255	0	Amniochorionic mesoderm	Stard8
0	1.14649	0.862	0.256	0	Amniochorionic mesoderm	Ahnak
0	1.03909	0.692	0.134	0	Amniochorionic mesoderm	Dlk1
5.00499e-305	1.72817	0.994	0.789	1.805e-300	Amniochorionic mesoderm	Slc2a1
2.72801e-301	2.13467	0.932	0.541	9.83831e-297	Amniochorionic mesoderm	Mest
1.25352e-269	1.16429	0.94	0.372	4.52069e-265	Amniochorionic mesoderm	Bmp4
7.3497e-258	1.20678	0.999	0.923	2.6506e-253	Amniochorionic mesoderm	Tpm1
7.79907e-245	1.35397	0.99	0.444	2.81266e-240	Amniochorionic mesoderm	Hand1
2.84618e-204	1.46693	0.999	0.886	1.02645e-199	Amniochorionic mesoderm	Phlda2
2.39655e-199	1.16769	0.538	0.137	8.64291e-195	Amniochorionic mesoderm	Tagln
4.46806e-187	1.03434	0.991	0.661	1.61136e-182	Amniochorionic mesoderm	Prtg
3.01938e-111	1.07793	0.989	0.839	1.08891e-106	Amniochorionic mesoderm	Tmsb4x
1.70684e-80	1.17329	0.248	0.063	6.15555e-76	Amniochorionic mesoderm	Egr4
0	2.69499	0.974	0.073	0	Hematoendothelial progenitors	Lmo2
0	1.13147	0.793	0.02	0	Hematoendothelial progenitors	Tal1
8.84775e-239	1.79586	0.947	0.213	3.19085e-234	Hematoendothelial progenitors	Kdr
1.93709e-231	1.81243	0.932	0.225	6.98592e-227	Hematoendothelial progenitors	Gadd45g
1.82117e-207	1.89894	0.914	0.233	6.56787e-203	Hematoendothelial progenitors	Fgf3
8.74056e-187	1.44558	0.917	0.249	3.15219e-182	Hematoendothelial progenitors	Nrp2
1.79432e-177	2.11078	0.992	0.469	6.47104e-173	Hematoendothelial progenitors	Igfbp4
8.03128e-158	1.54609	0.853	0.213	2.8964e-153	Hematoendothelial progenitors	Etv2
1.68482e-152	1.46001	0.917	0.341	6.07615e-148	Hematoendothelial progenitors	Ramp2
9.30361e-120	1.17979	0.97	0.366	3.35525e-115	Hematoendothelial progenitors	Rspo3
6.74855e-116	1.54882	0.951	0.565	2.4338e-111	Hematoendothelial progenitors	Egfl7
3.07439e-112	1.39382	0.88	0.354	1.10875e-107	Hematoendothelial progenitors	Ifitm3
3.30207e-103	1.07543	0.989	0.879	1.19086e-98	Hematoendothelial progenitors	Rap1a
3.93243e-94	1.11598	0.977	0.572	1.41819e-89	Hematoendothelial progenitors	Ccnd1
1.87951e-88	1.37825	0.966	0.552	6.77828e-84	Hematoendothelial progenitors	Mest
1.31688e-84	1.13611	0.951	0.533	4.74918e-80	Hematoendothelial progenitors	Phlda1
6.41256e-72	1.0538	0.989	0.668	2.31263e-67	Hematoendothelial progenitors	Fn1
2.11745e-60	1.23266	0.94	0.732	7.63638e-56	Hematoendothelial progenitors	ENSMUSG00000115801
0	1.68169	0.985	0.351	0	Primitive streak and adjacent ectoderm	Pou5f1
0	1.44356	0.934	0.162	0	Primitive streak and adjacent ectoderm	Pim2
2.08659e-293	1.21337	0.897	0.289	7.52508e-289	Primitive streak and adjacent ectoderm	Fst
5.96462e-278	1.44672	1	0.836	2.15108e-273	Primitive streak and adjacent ectoderm	Dnmt3b
1.9333e-258	1.13221	0.955	0.516	6.97224e-254	Primitive streak and adjacent ectoderm	Snrpn
1.57754e-252	1.58185	0.979	0.467	5.68923e-248	Primitive streak and adjacent ectoderm	Fgf8
2.40403e-242	1.26825	0.997	0.559	8.66988e-238	Primitive streak and adjacent ectoderm	Igfbp2
1.32974e-234	1.07718	0.982	0.499	4.79557e-230	Primitive streak and adjacent ectoderm	Wfdc2
2.1788e-88	1.0491	0.917	0.728	7.85763e-84	Primitive streak and adjacent ectoderm	ENSMUSG00000115801
1.69861e-188	1.44059	0.949	0.185	6.12587e-184	Rostral neuroectoderm	Pim2
6.0811e-135	1.02004	0.923	0.233	2.19309e-130	Rostral neuroectoderm	Gng3
1.41232e-92	1.66334	0.995	0.841	5.09341e-88	Rostral neuroectoderm	Dnmt3b
1.86607e-85	1.05698	0.944	0.322	6.7298e-81	Rostral neuroectoderm	Utf1
1.25237e-81	1.18491	0.995	0.514	4.51654e-77	Rostral neuroectoderm	Wfdc2
6.77654e-81	1.14713	0.98	0.529	2.44389e-76	Rostral neuroectoderm	Snrpn
3.57349e-76	1.01709	1	0.959	1.28874e-71	Rostral neuroectoderm	G3bp2
2.03401e-64	1.07165	0.995	0.61	7.33546e-60	Rostral neuroectoderm	Chchd10
8.90357e-61	1.44911	0.959	0.733	3.21098e-56	Rostral neuroectoderm	ENSMUSG00000115801
7.36353e-31	1.48485	0.878	0.375	2.65558e-26	Surface ectoderm	Pou5f1
3.81469e-28	1.64189	0.568	0.151	1.37573e-23	Surface ectoderm	Igfbp3
5.42825e-25	1.45388	1	0.876	1.95764e-20	Surface ectoderm	Id1
1.02204e-20	1.1892	0.216	0.03	3.6859e-16	Surface ectoderm	Sprr2a3
1.20129e-20	1.13611	0.77	0.361	4.33234e-16	Surface ectoderm	Ifitm3
1.69902e-19	2.15535	0.824	0.487	6.12735e-15	Surface ectoderm	Fgf8
2.62714e-19	1.25503	1	0.896	9.4745e-15	Surface ectoderm	Id3
0	3.1573	0.998	0.477	0	Embryonic visceral endoderm	Spink1
0	2.41526	0.681	0.092	0	Embryonic visceral endoderm	Pga5
0	2.32829	0.98	0.349	0	Embryonic visceral endoderm	Dab2
0	2.25932	0.998	0.334	0	Embryonic visceral endoderm	Ctsh
0	2.25084	0.887	0.192	0	Embryonic visceral endoderm	Foxq1
0	2.13903	0.886	0.184	0	Embryonic visceral endoderm	Ttr
0	2.07168	0.977	0.46	0	Embryonic visceral endoderm	Ctsc
0	1.95943	0.994	0.777	0	Embryonic visceral endoderm	Slc16a1
0	1.82607	0.956	0.597	0	Embryonic visceral endoderm	Amot
0	1.81874	0.831	0.181	0	Embryonic visceral endoderm	Gpc4
0	1.80586	0.97	0.576	0	Embryonic visceral endoderm	Cyp26a1
0	1.72427	0.935	0.48	0	Embryonic visceral endoderm	Jun
0	1.55968	0.681	0.123	0	Embryonic visceral endoderm	Srgn
0	1.5552	0.992	0.781	0	Embryonic visceral endoderm	Mt1
0	1.5538	0.996	0.849	0	Embryonic visceral endoderm	Jund
0	1.53956	0.999	0.759	0	Embryonic visceral endoderm	Slc2a3
0	1.52824	0.996	0.848	0	Embryonic visceral endoderm	Emb
0	1.51376	0.725	0.297	0	Embryonic visceral endoderm	Sfrp1
0	1.50511	0.998	0.941	0	Embryonic visceral endoderm	Rdx
0	1.48476	0.911	0.286	0	Embryonic visceral endoderm	Flrt3
0	1.47342	0.997	0.818	0	Embryonic visceral endoderm	Krt8
0	1.46273	0.933	0.353	0	Embryonic visceral endoderm	Tfpi
0	1.43996	0.996	0.648	0	Embryonic visceral endoderm	Lgmn
0	1.43519	0.954	0.223	0	Embryonic visceral endoderm	Amn
0	1.42678	0.896	0.543	0	Embryonic visceral endoderm	Smim14
0	1.40172	1	0.834	0	Embryonic visceral endoderm	Krt18
0	1.38327	0.963	0.638	0	Embryonic visceral endoderm	Klf6
0	1.36433	0.54	0.126	0	Embryonic visceral endoderm	Fzd5
0	1.36225	0.999	0.924	0	Embryonic visceral endoderm	Apoe
5.01426e-248	1.55146	0.765	0.493	1.80834e-243	Embryonic visceral endoderm	Plac8
0	3.13172	0.971	0.326	0	Extraembryonic visceral endoderm	Rbp4
0	3.00849	1	0.926	0	Extraembryonic visceral endoderm	Apoe
0	2.94772	0.978	0.178	0	Extraembryonic visceral endoderm	Apom
0	2.8273	0.997	0.632	0	Extraembryonic visceral endoderm	Ctsb
0	2.81068	1	0.659	0	Extraembryonic visceral endoderm	Lgmn
0	2.79411	0.883	0.16	0	Extraembryonic visceral endoderm	S100g
0	2.65333	0.992	0.244	0	Extraembryonic visceral endoderm	Amn
0	2.65263	0.982	0.198	0	Extraembryonic visceral endoderm	Ttr
0	2.50248	1	0.99	0	Extraembryonic visceral endoderm	Ctsl
0	2.49869	0.999	0.357	0	Extraembryonic visceral endoderm	Ctsh
0	2.48783	1	0.369	0	Extraembryonic visceral endoderm	Dab2
0	2.35979	0.999	0.768	0	Extraembryonic visceral endoderm	Slc2a3
0	2.28328	0.998	0.461	0	Extraembryonic visceral endoderm	Cited1
0	2.28241	0.999	0.594	0	Extraembryonic visceral endoderm	Jade1
0	2.27576	0.997	0.696	0	Extraembryonic visceral endoderm	Ctsz
0	2.26832	0.954	0.318	0	Extraembryonic visceral endoderm	S100a1
0	2.26775	0.983	0.118	0	Extraembryonic visceral endoderm	Tdh
0	2.26365	0.978	0.194	0	Extraembryonic visceral endoderm	Npl
0	2.23226	0.718	0.119	0	Extraembryonic visceral endoderm	Afp
0	2.1983	0.989	0.302	0	Extraembryonic visceral endoderm	Atp1b1
0	2.18994	0.999	0.495	0	Extraembryonic visceral endoderm	Spink1
0	2.03161	0.844	0.109	0	Extraembryonic visceral endoderm	Apob
0	2.02041	0.952	0.591	0	Extraembryonic visceral endoderm	Hspb1
0	1.99863	0.99	0.269	0	Extraembryonic visceral endoderm	Folr1
0	1.93811	0.976	0.382	0	Extraembryonic visceral endoderm	Tnfrsf12a
0	1.92509	0.689	0.056	0	Extraembryonic visceral endoderm	Aqp8
0	1.85682	0.998	0.859	0	Extraembryonic visceral endoderm	Sparc
0	1.81998	0.853	0.043	0	Extraembryonic visceral endoderm	Lgals2
0	1.80762	0.968	0.411	0	Extraembryonic visceral endoderm	Cndp2
0	1.76892	0.941	0.106	0	Extraembryonic visceral endoderm	Cubn
2.25112e-254	3.07157	0.973	0.122	8.11844e-250	Parietal endoderm	Hs3st1
2.02917e-214	2.52429	0.946	0.135	7.31799e-210	Parietal endoderm	Cryab
9.01351e-208	1.92879	0.769	0.084	3.25063e-203	Parietal endoderm	Epas1
5.74109e-202	2.17348	0.878	0.121	2.07047e-197	Parietal endoderm	Lama1
2.5718e-189	1.6377	0.782	0.093	9.27493e-185	Parietal endoderm	Dppa5a
3.19621e-144	2.57685	0.946	0.187	1.15268e-139	Parietal endoderm	Srgn
1.13805e-143	2.74522	0.755	0.111	4.10428e-139	Parietal endoderm	Aqp8
2.40171e-143	2.86395	0.905	0.189	8.66151e-139	Parietal endoderm	F3
1.4835e-132	2.04232	0.973	0.263	5.35008e-128	Parietal endoderm	Kdelr3
3.08213e-129	1.78041	0.823	0.17	1.11154e-124	Parietal endoderm	P4ha2
2.1826e-126	2.80558	0.952	0.223	7.87133e-122	Parietal endoderm	S100g
1.84037e-116	2.33767	0.986	0.352	6.63711e-112	Parietal endoderm	Pth1r
1.38416e-106	2.18325	0.966	0.302	4.99184e-102	Parietal endoderm	Sox17
2.59511e-100	2.06061	0.884	0.266	9.35899e-96	Parietal endoderm	Klf4
8.42787e-98	2.41579	0.966	0.422	3.03943e-93	Parietal endoderm	Lamc1
7.44759e-91	2.79507	0.993	0.534	2.6859e-86	Parietal endoderm	Col4a1
1.75681e-90	3.13387	1	0.871	6.33577e-86	Parietal endoderm	Sparc
2.48886e-87	2.11072	0.939	0.374	8.97581e-83	Parietal endoderm	Col4a2
1.18491e-86	2.38772	1	0.961	4.27327e-82	Parietal endoderm	Serpinh1
2.98265e-85	1.72179	0.973	0.362	1.07566e-80	Parietal endoderm	Atp1b1
1.51744e-81	2.87549	1	0.631	5.47249e-77	Parietal endoderm	Fabp3
2.51436e-79	2.96128	1	0.707	9.06777e-75	Parietal endoderm	Cd9
3.90639e-78	1.67786	0.898	0.38	1.4088e-73	Parietal endoderm	Plod2
1.61253e-74	2.10858	0.939	0.502	5.81542e-70	Parietal endoderm	Lamb1
6.48307e-73	2.14248	0.986	0.508	2.33805e-68	Parietal endoderm	Cited1
2.08255e-72	1.81141	0.993	0.724	7.5105e-68	Parietal endoderm	Lrpap1
3.65788e-71	1.64905	0.993	0.778	1.31918e-66	Parietal endoderm	Txndc12
2.1857e-55	1.77846	0.986	0.815	7.8825e-51	Parietal endoderm	Atp2b1
2.52793e-46	1.95389	0.544	0.16	9.11671e-42	Parietal endoderm	Ccn2
5.03144e-23	1.82826	0.939	0.845	1.81454e-18	Parietal endoderm	Tmsb4x
0	3.20837	0.82	0.097	0	Extraembryonic ectoderm	Rhox6
0	3.19954	0.72	0.059	0	Extraembryonic ectoderm	Rhox9
0	3.18797	0.984	0.243	0	Extraembryonic ectoderm	S100a6
0	2.75732	0.999	0.449	0	Extraembryonic ectoderm	Rhox5
0	2.49516	0.95	0.074	0	Extraembryonic ectoderm	Cldn3
0	2.47975	0.961	0.611	0	Extraembryonic ectoderm	Id2
0	2.4239	0.92	0.296	0	Extraembryonic ectoderm	Pou3f1
0	2.24692	0.996	0.353	0	Extraembryonic ectoderm	Trap1a
0	2.18447	0.954	0.281	0	Extraembryonic ectoderm	Tinagl1
0	2.14542	1	0.578	0	Extraembryonic ectoderm	Fabp3
0	2.07956	0.845	0.342	0	Extraembryonic ectoderm	Ddah1
0	2.03025	0.941	0.473	0	Extraembryonic ectoderm	Ckb
0	1.93624	0.904	0.094	0	Extraembryonic ectoderm	Tex19.1
0	1.91845	0.949	0.234	0	Extraembryonic ectoderm	Utf1
0	1.91535	0.954	0.472	0	Extraembryonic ectoderm	Lgals1
0	1.80278	0.894	0.234	0	Extraembryonic ectoderm	Perp
0	1.73337	0.908	0.393	0	Extraembryonic ectoderm	Fbxo21
0	1.71002	0.623	0.089	0	Extraembryonic ectoderm	Sox21
0	1.70704	0.947	0.353	0	Extraembryonic ectoderm	Nup62cl
0	1.68538	0.822	0.148	0	Extraembryonic ectoderm	Klhl13
0	1.66717	0.648	0.015	0	Extraembryonic ectoderm	Elf5
0	1.66527	0.819	0.463	0	Extraembryonic ectoderm	Morc4
0	1.64992	0.993	0.666	0	Extraembryonic ectoderm	Cd9
0	1.58449	0.862	0.066	0	Extraembryonic ectoderm	Tfap2c
0	1.54687	0.953	0.589	0	Extraembryonic ectoderm	Dusp9
0	1.54214	0.836	0.07	0	Extraembryonic ectoderm	Gjb3
0	1.53613	0.861	0.432	0	Extraembryonic ectoderm	H19
0	1.52845	0.84	0.145	0	Extraembryonic ectoderm	Sfn
0	1.46089	0.877	0.506	0	Extraembryonic ectoderm	Gsto1
0	1.44151	0.741	0.068	0	Extraembryonic ectoderm	Htra1
