## Supplementary material for "Chemically induced cell plasticity enables the generation of high-fidelity embryo model": Table S5

### Sheet: Sheet1
Table S5. Top GO terms of day 4.5 ci-MOs (OG2 ESC), related to Figure 5D
Cluster		ID	Description	GeneRatio	BgRatio	pvalue	p.adjust	qvalue	geneID	Count	log10P
EPI	GO:0007369	GO:0007369	gastrulation	5/52	178/29008	1.69204e-05	0.0132443	0.00926911	Pou5f1/Apln/Nanog/T/Fgf8	5	1.87797
EPI	GO:0007346	GO:0007346	regulation of mitotic cell cycle	7/52	462/29008	1.78977e-05	0.0132443	0.00926911	Pim2/Pten/Nanog/Fgf8/Meis2/Bex4/Larp7	7	1.87797
EPI	GO:0007498	GO:0007498	mesoderm development	4/52	119/29008	6.25973e-05	0.0185288	0.0129675	Pou5f1/Nanog/T/Fgf8	4	1.73215
PGC	GO:0035455	GO:0035455	response to interferon-alpha	3/30	31/29008	4.39955e-06	0.00184252	0.000960933	Ifitm3/Ifitm2/Ifitm1	3	2.73459
PGC	GO:0007389	GO:0007389	pattern specification process	6/30	482/29008	8.63475e-06	0.00184252	0.000960933	Fgf8/Cdx2/T/Fst/Pitx2/Ifitm1	6	2.73459
Anterior primitive	GO:0007389	GO:0007389	pattern specification process	15/30	482/29008	2.02068e-19	1.01539e-16	5.24315e-17	Gsc/Chrd/Lefty1/Tdgf1/Fgf8/T/Zic2/Foxa2/Lhx1/Fst/Eomes/Otx2/Cer1/Cyp26a1/Hhex	15	15.9934
Anterior primitive	GO:0003002	GO:0003002	regionalization	13/30	379/29008	2.58018e-17	6.4827e-15	3.34744e-15	Gsc/Chrd/Lefty1/Tdgf1/Fgf8/T/Foxa2/Lhx1/Eomes/Otx2/Cer1/Cyp26a1/Hhex	13	14.1882
Anterior primitive	GO:0009952	GO:0009952	anterior/posterior pattern specification	10/30	232/29008	2.30191e-14	4.62685e-12	2.38914e-12	Lefty1/Tdgf1/Fgf8/T/Foxa2/Lhx1/Otx2/Cer1/Cyp26a1/Hhex	10	11.3347
Notochord	GO:0044782	GO:0044782	cilium organization	8/29	375/29008	2.45187e-09	1.2431e-06	8.6977e-07	Foxj1/Pifo/Cfap126/Nme5/Rsph1/Ift74/B9d1/Cfap298	8	5.90549
Notochord	GO:0007368	GO:0007368	determination of left/right symmetry	5/29	133/29008	2.04208e-07	3.71344e-05	2.59822e-05	Foxj1/Enkur/Bicc1/T/Ift74	5	4.43022
Notochord	GO:0009855	GO:0009855	determination of bilateral symmetry	5/29	142/29008	2.82925e-07	3.71344e-05	2.59822e-05	Foxj1/Enkur/Bicc1/T/Ift74	5	4.43022
Notochord	GO:0007389	GO:0007389	pattern specification process	7/29	482/29008	3.80831e-07	3.86162e-05	2.70189e-05	Foxj1/Pifo/Enkur/Chrd/Bicc1/T/Ift74	7	4.41323
Definitive endoderm + Gut	GO:0009953	GO:0009953	dorsal/ventral pattern formation	8/30	103/29008	1.05064e-13	1.40799e-10	6.33608e-11	Cer1/Chrd/Shh/Foxa2/Gsc/Sfrp1/Fgf8/Otx2	8	9.8514
Definitive endoderm + Gut	GO:0023019	GO:0023019	signal transduction involved in regulation of gene expression	6/30	27/29008	2.09366e-13	1.40799e-10	6.33608e-11	Cer1/Foxa2/Fgf5/Gsc/Fgf8/T	6	9.8514
Definitive endoderm + Gut	GO:0007498	GO:0007498	mesoderm development	7/30	119/29008	3.07877e-11	8.77619e-09	3.94937e-09	Cer1/Chrd/Shh/Foxa2/Fgf8/T/Otx2	7	8.05669
Definitive endoderm + Gut	GO:0009798	GO:0009798	axis specification	4/29	94/29008	2.3077e-06	0.000383144	0.000194778	Cer1/Hhex/Otx2/Sfrp1	4	3.41664
Mesoderm	GO:0007389	GO:0007389	pattern specification process	39/134	482/29008	1.90932e-37	5.76042e-34	3.04285e-34	Mesp1/Fst/T/Dll3/Dll1/Tdgf1/Snai1/Meis2/Fgf8/Gas1/Lef1/Lhx1/Ifitm1/Foxf1/Wnt5a/Msx1/Tbx3/Foxc2/Aplnr/Irx3/Sfrp1/Eomes/Aldh1a2/Foxc1/Ripply2/Hoxb1/Notch1/Mef2c/Hand2/Hoxb2/Cfc1/Pbx1/Wls/Dkk1/Hand1/Msx2/Bmp4/Cdx2/Ptch1	39	33.2395
Mesoderm	GO:0003002	GO:0003002	regionalization	34/134	379/29008	4.43925e-34	6.6966e-31	3.53738e-31	Mesp1/T/Dll3/Dll1/Tdgf1/Snai1/Fgf8/Gas1/Lef1/Lhx1/Ifitm1/Foxf1/Wnt5a/Msx1/Tbx3/Foxc2/Irx3/Sfrp1/Eomes/Aldh1a2/Foxc1/Ripply2/Hoxb1/Notch1/Mef2c/Hoxb2/Cfc1/Pbx1/Wls/Dkk1/Msx2/Bmp4/Cdx2/Ptch1	34	30.1741
Mesoderm	GO:0060485	GO:0060485	mesenchyme development	31/134	293/29008	2.6424e-33	2.65737e-30	1.40372e-30	Mesp1/Dll3/Snai1/Fgf8/Lef1/Frzb/Fn1/Hmga2/Foxf1/Wnt5a/Msx1/Cdh2/Bambi/Tbx3/Foxc2/Aplnr/Rbm24/Sfrp1/Sox11/Eomes/Aldh1a2/Foxc1/Notch1/Mef2c/Hand2/Twist1/Mdk/Hand1/Msx2/Bmp4/Tgfb2	31	29.5755
Mesoderm	GO:0007369	GO:0007369	gastrulation	26/134	178/29008	9.78356e-32	5.93999e-29	3.13771e-29	Mesp1/T/Tdgf1/Snai1/Fgf8/Mixl1/Pou5f1/Lef1/Lhx1/Fn1/Hmga2/Foxf1/Wnt5a/Etv2/Foxc2/Tenm4/Aplnr/Sfrp1/Eomes/Foxc1/Gata6/Cfc1/Wls/Dkk1/Hand1/Bmp4	26	28.2262
Mesoderm	GO:0009952	GO:0009952	anterior/posterior pattern specification	28/134	232/29008	9.84419e-32	5.93999e-29	3.13771e-29	Mesp1/T/Dll3/Dll1/Tdgf1/Fgf8/Lef1/Lhx1/Ifitm1/Foxf1/Wnt5a/Msx1/Tbx3/Foxc2/Sfrp1/Aldh1a2/Foxc1/Ripply2/Hoxb1/Notch1/Hoxb2/Cfc1/Pbx1/Wls/Dkk1/Msx2/Bmp4/Cdx2	28	28.2262
Hematoendothelial progenitors	GO:0035162	GO:0035162	embryonic hemopoiesis	4/29	31/29008	2.48686e-08	2.48011e-05	1.22879e-05	Lmo2/Tal1/Gata2/Kdr	4	4.60553
Hematoendothelial progenitors	GO:0001570	GO:0001570	vasculogenesis	5/29	96/29008	3.98412e-08	2.48011e-05	1.22879e-05	Kdr/Ramp2/Hhex/Egfl7/Rap1a	5	4.60553
Hematoendothelial progenitors	GO:0002040	GO:0002040	sprouting angiogenesis	3/29	123/29008	1.38236e-07	4.58847e-05	2.27338e-05	Rhoj/Gata2/Kdr/Ramp2/Rspo3	5	4.33833
Hematoendothelial progenitors	GO:2001214	GO:2001214	positive regulation of vasculogenesis	3/29	11/29008	1.47421e-07	4.58847e-05	2.27338e-05	Kdr/Ramp2/Rap1a	3	4.33833
Hematoendothelial progenitors	GO:2001212	GO:2001212	regulation of vasculogenesis	45380	16/29008	4.98658e-07	0.000124166	6.15187e-05	Kdr/Ramp2/Rap1a	3	3.906
Ectoderm	GO:0007369	GO:0007369	gastrulation	5/42	178/29008	5.81978e-06	0.00833975	0.00520717	Pou5f1/Nanog/Fgf8/Tdgf1/Apela	5	2.07885
Ectoderm	GO:0045666	GO:0045666	positive regulation of neuron differentiation	4/42	119/29008	2.67122e-05	0.0191393	0.0119502	Dnmt3b/Socs2/Sox11/Pten	4	1.71807
Ectoderm	GO:0070372	GO:0070372	regulation of ERK1 and ERK2 cascade	5/42	326/29008	0.000105144	0.0321963	0.0201027	Fgf8/Sema6a/Mif/Pten/Akap12	5	1.49219
Ectoderm	GO:0070371	GO:0070371	ERK1 and ERK2 cascade	5/42	349/29008	0.000144575	0.0321963	0.0201027	Fgf8/Sema6a/Mif/Pten/Akap12	5	1.49219
EmVE + PE + ExVE	GO:0051180	GO:0051180	vitamin transport	5/73	39/29008	4.72928e-08	5.02082e-05	2.86896e-05	Slc2a3/Amn/Rbp4/Folr1/Cubn	5	4.29923
EmVE + PE + ExVE	GO:0045765	GO:0045765	regulation of angiogenesis	9/73	302/29008	6.90921e-08	5.02082e-05	2.86896e-05	Ctsh/Amot/S100a1/Hspb1/Tnfrsf12a/Sparc/F3/Klf4/Col4a2	9	4.29923
EmVE + PE + ExVE	GO:1901342	GO:1901342	regulation of vasculature development	9/73	306/29008	7.7283e-08	5.02082e-05	2.86896e-05	Ctsh/Amot/S100a1/Hspb1/Tnfrsf12a/Sparc/F3/Klf4/Col4a2	9	4.29923
EmVE + PE + ExVE	GO:0001667	GO:0001667	ameboidal-type cell migration	10/73	444/29008	1.67696e-07	6.64973e-05	3.79974e-05	Ctsh/Amot/Jun/Lgmn/Apoe/Hspb1/Folr1/Sparc/Sox17/Klf4	10	4.1772
EmVE + PE + ExVE	GO:0010632	GO:0010632	regulation of epithelial cell migration	8/73	241/29008	1.70593e-07	6.64973e-05	3.79974e-05	Ctsh/Amot/Jun/Lgmn/Apoe/Hspb1/Sparc/Klf4	8	4.1772
Extraembryonic ectoderm	GO:0061180	GO:0061180	mammary gland epithelium development	3/28	78/29008	5.83692e-05	0.0277725	0.0196736	Id2/Elf5/Tfap2c	3	1.55639
Extraembryonic ectoderm	GO:0003334	GO:0003334	keratinocyte development	2/28	17/29008	0.000121101	0.0277725	0.0196736	Tfap2c/Sfn	2	1.55639
Extraembryonic ectoderm	GO:0043588	GO:0043588	skin development	4/28	294/29008	0.000174714	0.0300507	0.0212875	Pou3f1/Sox21/Tfap2c/Sfn	4	1.52214
