## Supplementary material for "Chemically induced cell plasticity enables the generation of high-fidelity embryo model": Table S6

### Sheet: Sheet1
Table S6. Top 30 differential expressed gene list of day 4.5 ci-MOs (B6 ESC), related to Figure S5D
p_val	avg_log2FC	pct.1	pct.2	p_val_adj	cluster	gene
0	2.0943	0.984	0.289	0	Epiblast	Pou5f1
0	1.54231	0.987	0.682	0	Epiblast	Dnmt3b
0	1.46772	0.871	0.243	0	Epiblast	Utf1
0	1.34527	0.738	0.069	0	Epiblast	Pim2
0	1.28682	0.966	0.481	0	Epiblast	Igfbp2
0	1.18811	0.885	0.353	0	Epiblast	Snrpn
0	1.13733	0.74	0.162	0	Epiblast	Zic5
0	1.06358	0.7	0.15	0	Epiblast	Slc7a3
0	1.04532	0.791	0.234	0	Epiblast	Pou3f1
7.63047e-211	1.70175	0.824	0.116	2.60604e-206	Caudal lateral epiblast	T
2.18839e-172	1.24844	0.626	0.078	7.47401e-168	Caudal lateral epiblast	Apln
5.76934e-157	2.29345	0.92	0.212	1.9704e-152	Caudal lateral epiblast	Fst
3.74236e-99	1.51983	0.968	0.347	1.27813e-94	Caudal lateral epiblast	Pou5f1
3.33652e-98	1.26392	0.636	0.133	1.13952e-93	Caudal lateral epiblast	Mixl1
2.84155e-79	1.75743	0.973	0.476	9.70475e-75	Caudal lateral epiblast	Fgf8
1.15007e-78	1.3078	1	0.841	3.92785e-74	Caudal lateral epiblast	Tceal8
1.27033e-73	1.69436	0.711	0.216	4.33856e-69	Caudal lateral epiblast	Igfbp3
4.32583e-67	1.22817	0.818	0.283	1.4774e-62	Caudal lateral epiblast	Tdgf1
4.12684e-38	1.15964	0.77	0.423	1.40944e-33	Caudal lateral epiblast	Pim1
2.45216e-29	1.34992	0.471	0.175	8.37486e-25	Caudal lateral epiblast	Mesp1
0	2.62628	0.913	0.214	0	Primordial germ cells	Ifitm3
0	2.60621	0.651	0.034	0	Primordial germ cells	Sprr2a3
0	2.58312	0.828	0.115	0	Primordial germ cells	Dnd1
3.61029e-296	2.73215	0.979	0.316	1.23302e-291	Primordial germ cells	Ifitm1
2.86608e-270	1.20057	0.492	0.058	9.78853e-266	Primordial germ cells	Psmb8
5.92552e-211	1.41026	0.705	0.161	2.02374e-206	Primordial germ cells	Cdx2
5.59586e-168	2.16908	0.944	0.471	1.91116e-163	Primordial germ cells	Fgf8
2.92322e-165	1.67987	0.985	0.644	9.98368e-161	Primordial germ cells	Ifitm2
9.73874e-161	1.51115	0.882	0.444	3.32607e-156	Primordial germ cells	Psme1
7.21489e-141	1.44071	0.864	0.455	2.4641e-136	Primordial germ cells	Psme2
6.81952e-140	1.20031	0.618	0.165	2.32907e-135	Primordial germ cells	Tfap2c
6.3062e-135	1.14303	0.564	0.139	2.15376e-130	Primordial germ cells	Rspo3
6.40157e-126	1.23815	0.859	0.342	2.18633e-121	Primordial germ cells	Pou5f1
2.69042e-116	1.05215	0.479	0.115	9.1886e-112	Primordial germ cells	T
1.26702e-97	1.06082	0.733	0.342	4.32727e-93	Primordial germ cells	Aldh2
1.34363e-84	1.19109	0.826	0.496	4.58889e-80	Primordial germ cells	Txnip
1.17216e-78	1.19232	0.721	0.404	4.00327e-74	Primordial germ cells	Hmgn5
3.88532e-78	1.05575	0.851	0.628	1.32695e-73	Primordial germ cells	Cenpw
5.30145e-78	1.02739	0.585	0.238	1.8106e-73	Primordial germ cells	Socs2
9.30772e-77	1.07044	0.979	0.762	3.17887e-72	Primordial germ cells	Phlda2
9.74778e-70	1.02959	0.431	0.136	3.32916e-65	Primordial germ cells	Klf2
4.26598e-65	1.37189	0.536	0.214	1.45696e-60	Primordial germ cells	Igfbp3
1.3676e-76	2.20009	0.96	0.284	4.67078e-72	Anterior primitive streak	Tdgf1
4.15855e-62	1.95655	0.828	0.209	1.42027e-57	Anterior primitive streak	Lhx1
8.71621e-52	1.58979	0.848	0.269	2.97685e-47	Anterior primitive streak	Upp1
1.12047e-39	1.37773	0.657	0.191	3.82673e-35	Anterior primitive streak	Sp5
4.11865e-36	1.10529	0.859	0.354	1.40664e-31	Anterior primitive streak	Eomes
4.59744e-30	1.75115	0.576	0.175	1.57016e-25	Anterior primitive streak	Mesp1
1.58142e-28	1.27993	0.919	0.479	5.40102e-24	Anterior primitive streak	Fgf8
0	2.36989	0.696	0.006	0	Notochord	Tppp3
0	1.93324	0.565	0.002	0	Notochord	Fam183b
0	1.61202	0.609	0.004	0	Notochord	Riiad1
5.09129e-213	1.98194	0.826	0.015	1.73883e-208	Notochord	Cfap126
2.44175e-169	1.74592	0.739	0.015	8.3393e-165	Notochord	Capsl
2.76905e-156	1.88345	0.739	0.017	9.45714e-152	Notochord	Pifo
4.34037e-143	1.553	0.478	0.007	1.48237e-138	Notochord	Smkr-ps
1.1743e-129	3.05777	0.87	0.029	4.01059e-125	Notochord	Foxj1
2.38822e-86	2.25818	0.826	0.04	8.15647e-82	Notochord	Chrd
5.02507e-42	2.79738	0.87	0.099	1.71621e-37	Notochord	Mlf1
7.08338e-38	2.49133	0.913	0.122	2.41919e-33	Notochord	T
1.7909e-22	2.25837	0.957	0.263	6.11644e-18	Notochord	B9d1
4.87584e-20	1.64095	0.739	0.147	1.66524e-15	Notochord	Rabl2
6.89185e-20	2.56153	0.957	0.334	2.35377e-15	Notochord	Tmem107
2.00408e-18	1.56877	0.87	0.239	6.84454e-14	Notochord	Arl6
3.26326e-18	2.41243	0.913	0.302	1.1145e-13	Notochord	Cthrc1
3.90174e-16	1.80355	0.739	0.184	1.33256e-11	Notochord	Dnajc12
4.99201e-15	2.44296	0.913	0.329	1.70492e-10	Notochord	Ifitm1
5.28623e-15	2.01943	0.87	0.323	1.80541e-10	Notochord	Dynlt2b
5.44814e-14	1.63018	0.609	0.128	1.8607e-09	Notochord	Ppp1r1a
7.04447e-14	1.88911	0.696	0.194	2.4059e-09	Notochord	Ift57
8.30416e-14	1.55725	0.696	0.187	2.83612e-09	Notochord	Arl4a
6.0706e-13	2.27287	0.739	0.221	2.07329e-08	Notochord	Igfbp3
3.07014e-12	1.99342	0.87	0.482	1.04854e-07	Notochord	Cfap298
3.91638e-12	1.92162	0.957	0.637	1.33756e-07	Notochord	Pkig
5.52575e-12	1.58412	0.696	0.231	1.88721e-07	Notochord	Cfap36
7.16264e-11	1.55108	0.522	0.123	2.44626e-06	Notochord	Bicc1
1.70763e-10	1.69737	0.913	0.622	5.83208e-06	Notochord	Ccdc34
1.54595e-08	1.86153	0.826	0.535	0.000527989	Notochord	Larp7
1.42819e-06	1.77775	0.609	0.264	0.0487769	Notochord	Foxa2
1.29487e-191	1.19325	0.813	0.455	4.42236e-187	Definitive endoderm	Fgf8
5.42538e-161	1.16984	0.485	0.191	1.85293e-156	Definitive endoderm	Lhx1
0	2.07034	0.707	0.076	0	Gut	Trh
0	1.48367	0.879	0.503	0	Gut	Amot
0	1.42575	0.973	0.775	0	Gut	Slc16a1
0	1.39208	0.797	0.38	0	Gut	Pkdcc
0	1.32567	0.612	0.169	0	Gut	Sfrp1
0	1.28483	0.905	0.543	0	Gut	Cd24a
0	1.27174	0.358	0.026	0	Gut	Cer1
0	1.24177	0.916	0.492	0	Gut	Igfbp2
0	1.19371	0.932	0.597	0	Gut	Car2
0	1.12504	0.998	0.84	0	Gut	Emb
0	1.10153	0.482	0.121	0	Gut	Apela
4.39756e-281	1.01682	0.921	0.692	1.5019e-276	Gut	Dnmt3b
1.74107e-255	1.05614	0.816	0.48	5.94627e-251	Gut	Tcf7l2
8.49871e-242	1.22368	0.815	0.452	2.90257e-237	Gut	Fgf8
9.21765e-206	1.13548	0.825	0.527	3.14811e-201	Gut	Cyp26a1
1.98442e-221	3.03874	0.994	0.17	6.77738e-217	Nascent mesoderm	Mesp1
5.08082e-130	1.37989	0.75	0.132	1.73525e-125	Nascent mesoderm	Mixl1
4.54176e-127	1.91564	0.988	0.282	1.55115e-122	Nascent mesoderm	Tdgf1
6.86052e-107	1.01601	0.673	0.118	2.34307e-102	Nascent mesoderm	T
4.69777e-89	1.22711	0.851	0.249	1.60443e-84	Nascent mesoderm	Lef1
1.35151e-85	1.3433	0.81	0.207	4.61581e-81	Nascent mesoderm	Lhx1
2.33953e-84	1.0833	0.631	0.138	7.99019e-80	Nascent mesoderm	Arl4d
1.38732e-52	1.00361	0.857	0.352	4.73811e-48	Nascent mesoderm	Eomes
1.6469e-52	1.06275	0.815	0.341	5.62466e-48	Nascent mesoderm	Pbx1
2.90831e-52	1.15795	0.946	0.53	9.93276e-48	Nascent mesoderm	Fn1
4.44014e-177	2.64104	0.986	0.171	1.51644e-172	Mixed mesoderm	Mesp1
3.9922e-81	1.62454	0.917	0.283	1.36346e-76	Mixed mesoderm	Tdgf1
2.33078e-64	1.9881	1	0.765	7.9603e-60	Mixed mesoderm	Phlda2
1.24594e-58	1.45525	0.959	0.531	4.25525e-54	Mixed mesoderm	Fn1
1.58865e-55	1.02371	0.766	0.251	5.42573e-51	Mixed mesoderm	Lef1
7.63032e-46	1.13199	0.931	0.488	2.60598e-41	Mixed mesoderm	Hmga2
1.00194e-43	1.06087	0.966	0.524	3.42192e-39	Mixed mesoderm	Prtg
1.01458e-33	1.01783	0.759	0.353	3.46508e-29	Mixed mesoderm	Eomes
1.85464e-37	1.33151	0.536	0.044	6.33414e-33	Paraxial mesoderm A	Myl7
7.58462e-27	1.38472	0.75	0.121	2.59038e-22	Paraxial mesoderm A	Lhfp
7.04164e-26	2.18666	0.929	0.211	2.40493e-21	Paraxial mesoderm A	Lhx1
1.85793e-18	1.53819	0.821	0.204	6.3454e-14	Paraxial mesoderm A	Sfrp1
5.17193e-18	1.42274	0.679	0.15	1.76637e-13	Paraxial mesoderm A	Dll3
1.19681e-15	1.33475	0.75	0.177	4.08747e-11	Paraxial mesoderm A	Mesp1
1.68622e-15	1.30646	0.679	0.168	5.75895e-11	Paraxial mesoderm A	Crabp1
3.90573e-15	1.277	0.929	0.329	1.33393e-10	Paraxial mesoderm A	Ifitm1
2.48282e-14	1.63435	0.929	0.491	8.47956e-10	Paraxial mesoderm A	Hmga2
6.44938e-13	1.21452	0.893	0.356	2.20266e-08	Paraxial mesoderm A	Eomes
2.05609e-12	1.24581	0.679	0.202	7.02217e-08	Paraxial mesoderm A	Rasl11a
1.11551e-11	1.20296	0.929	0.566	3.80979e-07	Paraxial mesoderm A	Marcks
5.21416e-10	1.07648	0.929	0.533	1.78079e-05	Paraxial mesoderm A	Fn1
1.06292e-09	1.35695	0.857	0.413	3.63018e-05	Paraxial mesoderm A	Pkdcc
2.0536e-09	1.04764	0.75	0.344	7.01365e-05	Paraxial mesoderm A	Pbx1
5.36384e-09	1.04803	0.786	0.287	0.000183191	Paraxial mesoderm A	Tdgf1
1.20994e-08	1.12342	0.929	0.527	0.000413232	Paraxial mesoderm A	Prtg
1.63106e-07	1.06655	0.929	0.737	0.00557056	Paraxial mesoderm A	Mat2a
2.02923e-07	1.02861	0.857	0.507	0.00693044	Paraxial mesoderm A	Macroh2a2
8.31338e-07	1.00734	0.893	0.55	0.0283927	Paraxial mesoderm A	Cyp26a1
9.40742e-07	1.065	0.786	0.474	0.0321291	Paraxial mesoderm A	Sox4
3.04629e-132	1.56315	0.977	0.322	1.0404e-127	Paraxial mesoderm B	Ifitm1
8.94863e-110	1.44894	0.691	0.162	3.05622e-105	Paraxial mesoderm B	Crabp1
2.51067e-97	1.20918	0.714	0.171	8.57469e-93	Paraxial mesoderm B	Mesp1
2.95181e-87	1.07453	0.594	0.145	1.00813e-82	Paraxial mesoderm B	Dll3
2.72724e-78	1.28331	0.705	0.206	9.31433e-74	Paraxial mesoderm B	Lhx1
3.69638e-76	1.27707	0.94	0.486	1.26243e-71	Paraxial mesoderm B	Hmga2
4.99914e-74	1.33104	0.783	0.282	1.70736e-69	Paraxial mesoderm B	Tdgf1
3.29197e-65	1.10013	0.691	0.25	1.12431e-60	Paraxial mesoderm B	Lef1
1.07786e-62	1.28874	0.926	0.529	3.68121e-58	Paraxial mesoderm B	Fn1
5.72082e-56	1.0712	0.917	0.523	1.95383e-51	Paraxial mesoderm B	Prtg
9.25766e-41	1.28105	0.577	0.044	3.16177e-36	Splanchnic mesoderm	Myl7
8.41026e-30	2.01554	0.923	0.167	2.87236e-25	Splanchnic mesoderm	Crabp1
4.60256e-15	1.3681	1	0.975	1.57191e-10	Splanchnic mesoderm	Tmsb10
5.05191e-15	1.01705	0.538	0.1	1.72538e-10	Splanchnic mesoderm	Rbm24
8.40441e-15	1.13784	0.577	0.121	2.87036e-10	Splanchnic mesoderm	Lhfp
1.05188e-12	1.90758	1	0.766	3.59249e-08	Splanchnic mesoderm	Phlda2
2.9587e-12	1.41842	0.846	0.329	1.01049e-07	Splanchnic mesoderm	Ifitm1
7.96581e-12	1.33117	1	0.736	2.72056e-07	Splanchnic mesoderm	Mat2a
1.14087e-11	1.04956	0.5	0.106	3.8964e-07	Splanchnic mesoderm	Nnat
1.19656e-11	1.5544	0.923	0.491	4.08662e-07	Splanchnic mesoderm	Hmga2
4.27084e-11	1.04756	0.538	0.133	1.45862e-06	Splanchnic mesoderm	Gas1
6.95484e-08	1.31423	0.846	0.527	0.00237529	Splanchnic mesoderm	Prtg
4.44058e-07	1.18369	0.846	0.534	0.0151659	Splanchnic mesoderm	Fn1
3.87348e-06	1.16497	0.577	0.212	0.132291	Splanchnic mesoderm	Lhx1
0	2.8307	1	0.743	0	Extraembryonic mesoderm	Phlda2
0	1.57122	0.919	0.35	0	Extraembryonic mesoderm	Hand1
0	1.45367	0.706	0.095	0	Extraembryonic mesoderm	Foxf1
0	1.38325	0.669	0.223	0	Extraembryonic mesoderm	Spin2c
0	1.34926	0.924	0.495	0	Extraembryonic mesoderm	Fn1
0	1.33373	0.609	0.135	0	Extraembryonic mesoderm	Mesp1
0	1.30375	0.933	0.487	0	Extraembryonic mesoderm	Prtg
0	1.24264	0.913	0.449	0	Extraembryonic mesoderm	Hmga2
0	1.18891	0.603	0.125	0	Extraembryonic mesoderm	Crabp1
0	1.0819	0.682	0.17	0	Extraembryonic mesoderm	Pmp22
0	1.06319	0.774	0.381	0	Extraembryonic mesoderm	Bambi
0	1.00835	0.77	0.34	0	Extraembryonic mesoderm	Msx2
2.32452e-288	1.07069	0.785	0.381	7.93895e-284	Extraembryonic mesoderm	Mest
0	2.99749	0.938	0.172	0	Amniochorionic mesoderm	Pmp22
0	2.52086	0.943	0.385	0	Amniochorionic mesoderm	Mest
0	1.9527	0.997	0.752	0	Amniochorionic mesoderm	Phlda2
0	1.91133	0.84	0.228	0	Amniochorionic mesoderm	Spin2c
0	1.78921	0.769	0.112	0	Amniochorionic mesoderm	Foxf1
0	1.71505	0.941	0.368	0	Amniochorionic mesoderm	Hand1
0	1.55726	0.601	0.044	0	Amniochorionic mesoderm	Col1a1
0	1.52715	0.971	0.774	0	Amniochorionic mesoderm	Csrp2
0	1.43727	0.918	0.504	0	Amniochorionic mesoderm	Prtg
0	1.38893	0.887	0.397	0	Amniochorionic mesoderm	Ccnd2
0	1.37128	0.995	0.862	0	Amniochorionic mesoderm	Tpm1
0	1.26252	0.829	0.26	0	Amniochorionic mesoderm	Vim
0	1.25643	0.735	0.16	0	Amniochorionic mesoderm	Bmp4
0	1.2494	0.77	0.221	0	Amniochorionic mesoderm	Ahnak
0	1.17462	0.828	0.351	0	Amniochorionic mesoderm	Msx2
0	1.00622	0.628	0.149	0	Amniochorionic mesoderm	Stard8
2.44202e-288	1.23143	0.913	0.622	8.34023e-284	Amniochorionic mesoderm	Ppic
2.72833e-275	1.23326	0.843	0.394	9.31808e-271	Amniochorionic mesoderm	Ccnd1
1.14059e-266	1.12179	0.681	0.247	3.89545e-262	Amniochorionic mesoderm	Ptch1
2.36198e-264	1.36622	0.945	0.736	8.06688e-260	Amniochorionic mesoderm	Slc2a1
3.6611e-263	1.11955	0.932	0.654	1.25037e-258	Amniochorionic mesoderm	Rbms1
2.90364e-249	1.22612	0.802	0.397	9.91679e-245	Amniochorionic mesoderm	Igfbp4
2.19183e-241	1.12266	0.788	0.393	7.48576e-237	Amniochorionic mesoderm	Bambi
1.24174e-235	1.07553	0.855	0.464	4.24091e-231	Amniochorionic mesoderm	Cald1
0	2.01589	0.63	0.022	0	Hematoendothelial progenitors	Lmo2
0	1.10497	0.652	0.078	0	Hematoendothelial progenitors	Kdr
0	1.04238	0.567	0.047	0	Hematoendothelial progenitors	Inka1
3.49152e-304	1.51786	0.685	0.107	1.19246e-299	Hematoendothelial progenitors	Vcan
8.24173e-296	1.78542	0.743	0.135	2.8148e-291	Hematoendothelial progenitors	Rspo3
1.47183e-229	1.01351	0.622	0.109	5.02674e-225	Hematoendothelial progenitors	Zeb2
1.33938e-162	1.1519	0.632	0.161	4.57439e-158	Hematoendothelial progenitors	F2r
1.68793e-151	1.64523	0.899	0.407	5.76479e-147	Hematoendothelial progenitors	Mest
1.83755e-144	1.3133	0.796	0.282	6.27579e-140	Hematoendothelial progenitors	Vim
5.48905e-141	1.5482	0.942	0.525	1.87468e-136	Hematoendothelial progenitors	Fn1
1.53408e-138	1.50964	0.866	0.41	5.23935e-134	Hematoendothelial progenitors	Igfbp4
8.52769e-132	1.36847	0.899	0.41	2.91246e-127	Hematoendothelial progenitors	Ccnd1
7.38747e-120	1.15101	0.94	0.632	2.52304e-115	Hematoendothelial progenitors	Ppic
1.61818e-56	1.01296	0.738	0.45	5.52658e-52	Hematoendothelial progenitors	Phlda1
5.67186e-58	1.54929	0.895	0.058	1.93711e-53	Blood progenitors	Inka1
3.80152e-54	1.91632	0.684	0.035	1.29833e-49	Blood progenitors	Lmo2
2.20391e-34	1.16284	0.684	0.055	7.527e-30	Blood progenitors	Gata2
7.26362e-32	1.6106	0.789	0.083	2.48074e-27	Blood progenitors	Fgf3
5.26785e-30	1.7929	0.789	0.092	1.79913e-25	Blood progenitors	Prkar2b
1.43068e-22	1.33952	0.842	0.127	4.88622e-18	Blood progenitors	Rnd2
6.20804e-18	1.80303	0.789	0.148	2.12023e-13	Blood progenitors	Rspo3
1.68829e-17	1.78086	0.842	0.17	5.766e-13	Blood progenitors	F2r
3.73164e-15	1.18353	0.684	0.119	1.27447e-10	Blood progenitors	Vcan
1.87027e-12	1.38229	0.789	0.223	6.38755e-08	Blood progenitors	Runx1
5.15176e-11	1.07073	0.895	0.317	1.75948e-06	Blood progenitors	Mid1ip1
4.20435e-09	1.1756	0.947	0.427	0.000143591	Blood progenitors	Ddah1
1.81454e-08	1.45845	0.842	0.506	0.00061972	Blood progenitors	Prdx3
6.05886e-08	1.21014	0.789	0.346	0.00206928	Blood progenitors	Nadk2
4.13489e-07	1.03068	1	0.876	0.0141219	Blood progenitors	Odc1
1.56222e-06	1.07661	0.895	0.425	0.0533544	Blood progenitors	Ccnd2
9.03627e-06	1.25236	0.895	0.628	0.308616	Blood progenitors	Cited2
1.61266e-05	1.22642	0.842	0.534	0.550772	Blood progenitors	Fn1
5.67532e-05	1.51912	0.789	0.456	1	Blood progenitors	Phlda1
1.9036e-107	2.10801	0.974	0.215	6.50137e-103	Primitive streak and adjacent ectoderm	Fst
1.30235e-77	1.70962	0.974	0.284	4.44792e-73	Primitive streak and adjacent ectoderm	Tdgf1
3.72484e-75	1.73043	1	0.349	1.27214e-70	Primitive streak and adjacent ectoderm	Pou5f1
1.40306e-50	1.04034	1	0.972	4.79186e-46	Primitive streak and adjacent ectoderm	Ldha
4.51753e-47	1.43665	0.991	0.478	1.54287e-42	Primitive streak and adjacent ectoderm	Fgf8
1.42078e-39	1.17739	0.991	0.523	4.85239e-35	Primitive streak and adjacent ectoderm	Igfbp2
2.76281e-31	1.22118	0.861	0.424	9.43581e-27	Primitive streak and adjacent ectoderm	Pim1
9.7644e-190	1.40912	0.718	0.115	3.33484e-185	Surface ectoderm	T
1.01112e-151	2.31824	0.828	0.213	3.45329e-147	Surface ectoderm	Igfbp3
2.7628e-106	1.51845	0.807	0.282	9.43578e-102	Surface ectoderm	Tmem185a
6.47283e-93	1.8506	0.945	0.475	2.21067e-88	Surface ectoderm	Fgf8
1.05261e-89	1.46614	0.983	0.834	3.59496e-85	Surface ectoderm	Pgk1
2.54999e-89	1.2588	0.739	0.245	8.709e-85	Surface ectoderm	Ddit4
2.73599e-87	1.17368	0.899	0.346	9.34422e-83	Surface ectoderm	Pou5f1
1.24581e-70	1.24257	0.908	0.6	4.25483e-66	Surface ectoderm	Fam162a
4.18749e-67	1.3162	0.996	0.852	1.43015e-62	Surface ectoderm	Id1
1.06679e-50	1.02722	0.937	0.773	3.64342e-46	Surface ectoderm	Zfand6
0	2.82904	1	0.585	0	Embryonic visceral endoderm	Spink1
0	2.42874	0.993	0.41	0	Embryonic visceral endoderm	Dab2
0	2.32219	1	0.816	0	Embryonic visceral endoderm	Apoe
0	2.31868	0.967	0.236	0	Embryonic visceral endoderm	Amn
0	2.31686	0.981	0.325	0	Embryonic visceral endoderm	Ttr
0	2.20592	0.899	0.135	0	Embryonic visceral endoderm	Apob
0	2.07784	0.928	0.221	0	Embryonic visceral endoderm	Apom
0	1.99932	0.995	0.384	0	Embryonic visceral endoderm	Ctsh
0	1.95282	0.977	0.403	0	Embryonic visceral endoderm	Ctsc
0	1.89508	0.993	0.611	0	Embryonic visceral endoderm	Lgmn
0	1.85617	0.71	0.121	0	Embryonic visceral endoderm	Afp
0	1.83777	1	0.953	0	Embryonic visceral endoderm	Ctsl
0	1.76114	0.966	0.393	0	Embryonic visceral endoderm	Rbp4
0	1.73194	1	0.999	0	Embryonic visceral endoderm	Fth1
0	1.72821	0.956	0.47	0	Embryonic visceral endoderm	Ctsb
0	1.63788	0.999	0.833	0	Embryonic visceral endoderm	Slc2a3
0	1.59256	0.87	0.213	0	Embryonic visceral endoderm	Npl
0	1.57323	0.993	0.679	0	Embryonic visceral endoderm	Gpc3
0	1.55828	0.998	0.753	0	Embryonic visceral endoderm	Slc16a1
0	1.55039	0.761	0.237	0	Embryonic visceral endoderm	Gm48377
0	1.53508	0.999	0.826	0	Embryonic visceral endoderm	Emb
0	1.53411	0.779	0.16	0	Embryonic visceral endoderm	Cubn
0	1.52317	0.766	0.168	0	Embryonic visceral endoderm	Nrk
0	1.51389	0.742	0.12	0	Embryonic visceral endoderm	Apoa1
0	1.38598	0.994	0.566	0	Embryonic visceral endoderm	Cldn6
0	1.37817	0.96	0.641	0	Embryonic visceral endoderm	Oat
0	1.35524	0.864	0.178	0	Embryonic visceral endoderm	Folr1
0	1.32536	0.896	0.229	0	Embryonic visceral endoderm	Clic6
0	1.31447	0.94	0.478	0	Embryonic visceral endoderm	Ctsz
0	1.31134	0.896	0.474	0	Embryonic visceral endoderm	Gldc
0	2.92321	1	0.403	0	Extraembryonic visceral endoderm	Ttr
0	2.69352	1	0.461	0	Extraembryonic visceral endoderm	Rbp4
0	2.5946	0.984	0.186	0	Extraembryonic visceral endoderm	Apoa1
0	2.50904	1	0.304	0	Extraembryonic visceral endoderm	Apom
0	2.43595	0.88	0.186	0	Extraembryonic visceral endoderm	Afp
0	2.30239	1	0.838	0	Extraembryonic visceral endoderm	Apoe
0	2.26324	0.973	0.225	0	Extraembryonic visceral endoderm	Apob
0	2.22583	0.99	0.324	0	Extraembryonic visceral endoderm	Amn
0	2.04236	1	0.657	0	Extraembryonic visceral endoderm	Lgmn
0	1.97408	0.99	0.528	0	Extraembryonic visceral endoderm	Ctsb
0	1.96	1	0.481	0	Extraembryonic visceral endoderm	Dab2
0	1.8816	0.922	0.186	0	Extraembryonic visceral endoderm	Lgals2
0	1.8777	1	0.458	0	Extraembryonic visceral endoderm	Ctsh
0	1.86632	0.966	0.289	0	Extraembryonic visceral endoderm	Npl
0	1.77533	0.952	0.228	0	Extraembryonic visceral endoderm	Cubn
0	1.77324	1	0.999	0	Extraembryonic visceral endoderm	Fth1
0	1.56367	0.993	0.532	0	Extraembryonic visceral endoderm	Ctsz
0	1.53614	0.637	0.089	0	Extraembryonic visceral endoderm	Spp2
0	1.5326	0.864	0.237	0	Extraembryonic visceral endoderm	Nrk
0	1.50329	0.94	0.258	0	Extraembryonic visceral endoderm	Folr1
0	1.47171	0.954	0.355	0	Extraembryonic visceral endoderm	S100a1
9.07972e-305	1.86576	1	0.958	3.101e-300	Extraembryonic visceral endoderm	Ctsl
7.03305e-279	1.50876	0.963	0.522	2.402e-274	Extraembryonic visceral endoderm	Gldc
1.05539e-278	1.67454	1	0.853	3.60449e-274	Extraembryonic visceral endoderm	Slc2a3
4.69031e-277	1.81166	0.997	0.636	1.60188e-272	Extraembryonic visceral endoderm	Spink1
5.50709e-277	1.59039	0.873	0.296	1.88084e-272	Extraembryonic visceral endoderm	Gm48377
1.59039e-268	1.46917	0.999	0.717	5.43166e-264	Extraembryonic visceral endoderm	Gpc3
4.60212e-258	1.58323	0.888	0.329	1.57176e-253	Extraembryonic visceral endoderm	S100g
1.32006e-257	1.48047	1	0.847	4.5084e-253	Extraembryonic visceral endoderm	Emb
1.23373e-236	1.7345	0.516	0.107	4.21355e-232	Extraembryonic visceral endoderm	Apoa2
0	3.5171	0.995	0.207	0	Parietal endoderm	F3
0	3.46317	1	0.254	0	Parietal endoderm	Srgn
0	3.37532	0.989	0.122	0	Parietal endoderm	Hs3st1
0	2.9663	0.973	0.159	0	Parietal endoderm	Lama1
0	2.86354	0.94	0.205	0	Parietal endoderm	Fst
0	2.72065	0.962	0.206	0	Parietal endoderm	Klf4
0	2.71103	0.959	0.189	0	Parietal endoderm	P4ha2
0	2.6391	0.855	0.171	0	Parietal endoderm	Ccn2
0	2.63483	0.956	0.191	0	Parietal endoderm	Crim1
0	2.52069	0.71	0.049	0	Parietal endoderm	Gkn2
0	2.35058	0.934	0.096	0	Parietal endoderm	Fxyd3
0	2.25605	0.858	0.121	0	Parietal endoderm	Adamts9
0	2.1997	0.896	0.104	0	Parietal endoderm	Glipr1
3.8289e-282	3.14521	1	0.384	1.30769e-277	Parietal endoderm	Lamc1
8.76096e-268	2.84231	0.997	0.396	2.99213e-263	Parietal endoderm	Col4a2
3.26998e-265	2.82452	1	0.385	1.1168e-260	Parietal endoderm	Tfpi
3.1482e-257	2.78868	0.989	0.415	1.07521e-252	Parietal endoderm	Lamb1
1.68759e-249	3.25475	1	0.5	5.76364e-245	Parietal endoderm	Col4a1
3.97108e-247	2.34927	0.964	0.363	1.35624e-242	Parietal endoderm	Plod2
4.32415e-247	2.43846	0.893	0.261	1.47683e-242	Parietal endoderm	Anxa2
5.51227e-235	2.22235	0.981	0.354	1.8826e-230	Parietal endoderm	Sox17
9.96256e-228	2.61863	0.992	0.454	3.40251e-223	Parietal endoderm	Tinagl1
3.86458e-225	3.18456	1	0.79	1.31987e-220	Parietal endoderm	Cd9
8.46602e-223	2.67352	1	0.923	2.8914e-218	Parietal endoderm	Serpinh1
1.28804e-222	3.26454	1	0.745	4.39906e-218	Parietal endoderm	Sparc
3.72305e-219	2.27884	0.986	0.509	1.27153e-214	Parietal endoderm	P4ha1
1.19443e-214	3.27758	1	0.857	4.07935e-210	Parietal endoderm	Tmsb4x
1.5567e-206	2.76467	0.986	0.621	5.31659e-202	Parietal endoderm	Cited2
2.47401e-195	2.32891	1	0.71	8.4495e-191	Parietal endoderm	Fabp3
2.93762e-192	2.24773	0.932	0.411	1.00328e-187	Parietal endoderm	Ccn1
0	2.34056	0.835	0.096	0	Extraembryonic ectoderm	Cldn3
0	2.24153	0.946	0.532	0	Extraembryonic ectoderm	Id2
0	2.23293	0.987	0.569	0	Extraembryonic ectoderm	Rhox5
0	2.1956	0.675	0.125	0	Extraembryonic ectoderm	Rhox6
0	2.1752	0.91	0.304	0	Extraembryonic ectoderm	S100a6
0	1.83222	0.532	0.042	0	Extraembryonic ectoderm	Rhox9
0	1.76498	0.793	0.142	0	Extraembryonic ectoderm	Klhl13
0	1.68441	0.833	0.444	0	Extraembryonic ectoderm	Morc4
0	1.68082	0.806	0.352	0	Extraembryonic ectoderm	Ddah1
0	1.60763	0.96	0.482	0	Extraembryonic ectoderm	Trap1a
0	1.59901	0.86	0.406	0	Extraembryonic ectoderm	Ckb
0	1.51297	0.808	0.313	0	Extraembryonic ectoderm	Fbxo21
0	1.49056	0.837	0.328	0	Extraembryonic ectoderm	Lgals1
0	1.45274	0.998	0.659	0	Extraembryonic ectoderm	Fabp3
0	1.44624	0.933	0.553	0	Extraembryonic ectoderm	Mt2
0	1.39331	0.688	0.089	0	Extraembryonic ectoderm	Tex19.1
0	1.38932	0.581	0.134	0	Extraembryonic ectoderm	Gm1673
0	1.38087	0.669	0.208	0	Extraembryonic ectoderm	Pou3f1
0	1.3031	0.842	0.366	0	Extraembryonic ectoderm	1500009L16Rik
0	1.27638	0.625	0.085	0	Extraembryonic ectoderm	Tfap2c
0	1.25668	0.575	0.07	0	Extraembryonic ectoderm	Esx1
0	1.25008	0.758	0.209	0	Extraembryonic ectoderm	Utf1
0	1.2324	0.942	0.759	0	Extraembryonic ectoderm	Hat1
0	1.22498	0.743	0.287	0	Extraembryonic ectoderm	Anxa5
0	1.21122	0.902	0.378	0	Extraembryonic ectoderm	Tinagl1
0	1.20895	0.875	0.453	0	Extraembryonic ectoderm	Sdc4
0	1.19329	0.466	0.018	0	Extraembryonic ectoderm	Elf5
0	1.19248	0.767	0.326	0	Extraembryonic ectoderm	Nup62cl
0	1.16135	0.563	0.115	0	Extraembryonic ectoderm	Perp
0	1.1441	0.822	0.504	0	Extraembryonic ectoderm	Rbp1
0	1.74274	0.563	0.23	0	unassigned	Srgn
0	1.592	0.466	0.097	0	unassigned	Hs3st1
0	1.41093	0.462	0.138	0	unassigned	Lama1
0	1.20934	0.393	0.096	0	unassigned	Myl3
0	1.11563	0.372	0.079	0	unassigned	Fxyd3
8.34237e-284	2.12699	0.861	0.736	2.84917e-279	unassigned	Sparc
6.0314e-263	1.11259	0.559	0.254	2.0599e-258	unassigned	Kdelr3
9.20382e-261	1.83184	0.717	0.483	3.14338e-256	unassigned	Col4a1
6.20726e-257	1.15269	0.478	0.188	2.11997e-252	unassigned	Klf4
7.19746e-254	1.43718	0.942	0.922	2.45815e-249	unassigned	Serpinh1
1.03404e-252	1.58057	0.644	0.377	3.53157e-248	unassigned	Col4a2
1.9965e-249	1.43146	0.443	0.161	6.81865e-245	unassigned	Cryab
1.64426e-245	1.43939	0.855	0.698	5.61565e-241	unassigned	Fabp3
3.02665e-225	1.73414	0.457	0.193	1.03369e-220	unassigned	F3
9.80048e-219	1.25079	0.748	0.565	3.34716e-214	unassigned	Lrpap1
3.31172e-213	1.07923	0.434	0.174	1.13105e-208	unassigned	P4ha2
4.41893e-212	1.36894	0.64	0.398	1.5092e-207	unassigned	Lamb1
1.77548e-208	1.10873	0.429	0.177	6.06379e-204	unassigned	Crim1
8.70909e-187	1.21639	0.582	0.348	2.97442e-182	unassigned	Plod2
4.91286e-176	1.48027	0.582	0.373	1.67789e-171	unassigned	Lamc1
7.38906e-172	1.10536	0.711	0.451	2.52358e-167	unassigned	Rbp4
8.85626e-169	1.98902	0.551	0.324	3.02468e-164	unassigned	S100g
1.00884e-148	1.07775	0.664	0.499	3.44549e-144	unassigned	P4ha1
6.55448e-141	1.52675	0.36	0.161	2.23855e-136	unassigned	Ccn2
4.88858e-133	1.41858	0.566	0.375	1.6696e-128	unassigned	Tfpi
2.94685e-123	1.47636	0.825	0.79	1.00644e-118	unassigned	Cd9
5.27615e-120	1.11302	0.682	0.518	1.80196e-115	unassigned	Cited1
4.18419e-63	1.10066	0.52	0.409	1.42903e-58	unassigned	Ccn1
1.77004e-59	1.25801	0.569	0.452	6.0452e-55	unassigned	Tinagl1
6.38841e-38	1.49884	0.85	0.861	2.18183e-33	unassigned	Tmsb4x
