## Supplementary material for "Chemically induced cell plasticity enables the generation of high-fidelity embryo model": Table S7

### Sheet: Sheet1
Table S7. Top GO terms of day 4.5 ci-MOs (B6 ESC), related to Figure S5D
Cluster		ID	Description	GeneRatio	BgRatio	pvalue	p.adjust	qvalue	geneID	Count	log10P
EPI	GO:0007369	GO:0007369	gastrulation	7/18	178/29008	8.74597e-12	6.1834e-09	3.01966e-09	Pou5f1/T/Apln/Mixl1/Fgf8/Tdgf1/Mesp1	7	8.20877
EPI	GO:0007498	GO:0007498	mesoderm development	5/18	119/29008	8.76385e-09	3.09802e-06	1.51292e-06	Pou5f1/T/Mixl1/Fgf8/Mesp1	5	5.50892
EPI	GO:0001704	GO:0001704	formation of primary germ layer	4/18	102/29008	4.24472e-07	5.87133e-05	2.86726e-05	Pou5f1/T/Mixl1/Mesp1	4	4.23126
PGC	GO:0035455	GO:0035455	response to interferon-alpha	3/22	31/29008	1.67849e-06	0.000323618	0.000160149	Ifitm3/Ifitm1/Ifitm2	3	3.48997
PGC	GO:0060337	GO:0060337	type I interferon signaling pathway	3/22	50/29008	7.25087e-06	0.00069228	0.000342588	Ifitm3/Ifitm1/Ifitm2	3	3.15972
Anterior primitive streak	GO:0048382	GO:0048382	mesendoderm development	3/7	11/29008	1.41852e-09	2.27014e-07	3.67248e-08	Lhx1/Eomes/Fgf8	3	6.64395
Anterior primitive streak	GO:0007492	GO:0007492	endoderm development	4/7	75/29008	1.43378e-09	2.27014e-07	3.67248e-08	Lhx1/Eomes/Mesp1/Fgf8	4	6.64395
Anterior primitive streak	GO:0003002	GO:0003002	regionalization	5/7	379/29008	7.62234e-09	8.86634e-07	1.43433e-07	Tdgf1/Lhx1/Eomes/Mesp1/Fgf8	5	6.05226
Notochord	GO:0044782	GO:0044782	cilium organization	10/29	375/29008	1.86217e-12	1.13779e-09	7.42908e-10	Cfap126/Pifo/Foxj1/B9d1/Rabl2/Tmem107/Arl6/Dynlt2b/Ift57/Cfap298	10	8.94394
Notochord	GO:0003002	GO:0003002	regionalization	8/29	379/29008	2.66429e-09	4.0697e-07	2.65727e-07	Pifo/Foxj1/Chrd/T/Tmem107/Ifitm1/Ift57/Foxa2	8	6.39044
Notochord	GO:0007368	GO:0007368	determination of left/right symmetry	5/29	133/29008	2.04208e-07	2.49542e-05	1.62936e-05	Foxj1/T/Tmem107/Ift57/Bicc1	5	4.60286
Definitive endoderm + Gut	GO:0007369	GO:0007369	gastrulation	6/16	178/29008	3.73298e-10	4.13988e-07	1.5207e-07	Fgf8/Lhx1/Amot/Sfrp1/Cer1/Apela	6	6.38301
Definitive endoderm + Gut	GO:0009952	GO:0009952	anterior/posterior pattern specification	5/16	232/29008	1.27411e-07	3.14181e-05	1.15408e-05	Fgf8/Lhx1/Sfrp1/Cer1/Cyp26a1	5	4.50282
Definitive endoderm + Gut	GO:0090087	GO:0090087	regulation of peptide transport	5/16	237/29008	1.4165e-07	3.14181e-05	1.15408e-05	Trh/Slc16a1/Sfrp1/Car2/Tcf7l2	5	4.50282
Mesoderm	GO:0060485	GO:0060485	mesenchyme development	15/51	293/29008	1.86635e-18	2.02032e-15	9.85325e-16	Mesp1/Lef1/Eomes/Fn1/Hmga2/Sfrp1/Dll3/Cyp26a1/Rbm24/Hand1/Foxf1/Bambi/Msx2/Col1a1/Bmp4	15	14.6946
Mesoderm	GO:0003002	GO:0003002	regionalization	16/51	379/29008	2.48859e-18	2.02032e-15	9.85325e-16	Mesp1/Tdgf1/T/Lef1/Lhx1/Eomes/Pbx1/Sfrp1/Dll3/Ifitm1/Cyp26a1/Gas1/Foxf1/Msx2/Bmp4/Ptch1	16	14.6946
Mesoderm	GO:0007389	GO:0007389	pattern specification process	17/51	482/29008	3.7252e-18	2.02032e-15	9.85325e-16	Mesp1/Tdgf1/T/Lef1/Lhx1/Eomes/Pbx1/Sfrp1/Dll3/Ifitm1/Cyp26a1/Gas1/Hand1/Foxf1/Msx2/Bmp4/Ptch1	17	14.6946
Mesoderm	GO:0007369	GO:0007369	gastrulation	13/51	178/29008	4.35883e-18	2.02032e-15	9.85325e-16	Mesp1/Mixl1/Tdgf1/T/Lef1/Lhx1/Eomes/Fn1/Hmga2/Sfrp1/Hand1/Foxf1/Bmp4	13	14.6946
Mesoderm	GO:0001704	GO:0001704	formation of primary germ layer	11/51	102/29008	2.47094e-17	9.16226e-15	4.46851e-15	Mesp1/Mixl1/T/Lef1/Lhx1/Eomes/Fn1/Hmga2/Hand1/Foxf1/Bmp4	11	14.038
Hematoendothelial progenitors + Blood progenitors	GO:0035162	GO:0035162	embryonic hemopoiesis	4/26	31/29008	1.56885e-08	1.76025e-05	8.83509e-06	Lmo2/Kdr/Gata2/Runx1	4	4.75443
Hematoendothelial progenitors + Blood progenitors	GO:0048608	GO:0048608	reproductive structure development	7/26	480/29008	1.62928e-07	6.44539e-05	3.23509e-05	Kdr/Rspo3/Ccnd1/Gata2/Runx1/Prdx3/Cited2	7	4.19075
Hematoendothelial progenitors + Blood progenitors	GO:0010720	GO:0010720	positive regulation of cell development	6/26	378/29008	8.69112e-07	0.000243786	0.000122362	Kdr/Zeb2/Vim/Fn1/Rnd2/Runx1	6	3.61299
Primitive streak and adjacent ectoderm + Surface ectoderm	GO:0007369	GO:0007369	gastrulation	4/15	178/29008	1.77473e-06	0.00116777	0.000506265	Tdgf1/Pou5f1/Fgf8/T	4	2.93264
Primitive streak and adjacent ectoderm + Surface ectoderm	GO:0001840	GO:0001840	neural plate development	2/15	12/29008	1.64227e-05	0.00305704	0.00132532	Fgf8/T	2	2.5147
Primitive streak and adjacent ectoderm + Surface ectoderm	GO:0007498	GO:0007498	mesoderm development	3/15	119/29008	2.95445e-05	0.00305704	0.00132532	Pou5f1/Fgf8/T	3	2.5147
EmVE + PE + ExVE	GO:0051180	GO:0051180	vitamin transport	6/60	39/29008	1.87349e-10	2.64985e-07	1.4063e-07	Amn/Rbp4/Slc2a3/Cubn/Apoa1/Folr1	6	6.57678
EmVE + PE + ExVE	GO:0015850	GO:0015850	organic hydroxy compound transport	10/60	282/29008	3.15835e-10	2.64985e-07	1.4063e-07	Dab2/Apoe/Apob/Apom/Rbp4/Slc16a1/Emb/Apoa1/Apoa2/Anxa2	10	6.57678
EmVE + PE + ExVE	GO:0030198	GO:0030198	extracellular matrix organization	10/60	311/29008	8.153e-10	2.91084e-07	1.5448e-07	Ccn2/Adamts9/Lamc1/Col4a2/Lamb1/Col4a1/Anxa2/Serpinh1/P4ha1/Ccn1	10	6.53598
EmVE + PE + ExVE	GO:0043062	GO:0043062	extracellular structure organization	10/60	312/29008	8.40969e-10	2.91084e-07	1.5448e-07	Ccn2/Adamts9/Lamc1/Col4a2/Lamb1/Col4a1/Anxa2/Serpinh1/P4ha1/Ccn1	10	6.53598
EmVE + PE + ExVE	GO:0045229	GO:0045229	external encapsulating structure organization	10/60	313/29008	8.67355e-10	2.91084e-07	1.5448e-07	Ccn2/Adamts9/Lamc1/Col4a2/Lamb1/Col4a1/Anxa2/Serpinh1/P4ha1/Ccn1	10	6.53598
Extraembryonic ectoderm	GO:0061180	GO:0061180	mammary gland epithelium development	3/28	78/29008	5.83692e-05	0.0388739	0.0276486	Id2/Tfap2c/Elf5	3	1.41034
